# Fur4 mediated uracil-scavenging to screen for surface protein regulators

**DOI:** 10.1101/2021.05.27.445995

**Authors:** Katherine M. Paine, Gabrielle B. Ecclestone, Chris MacDonald

## Abstract

Cell surface membrane proteins perform diverse and critical functions and are spatially and temporally regulated by membrane trafficking pathways. Although perturbations in these pathways underlie many pathologies, our understanding of these pathways at a mechanistic level remains incomplete. Using yeast as a model, we have developed an assay that reports on the surface activity of the Fur4 uracil permease in uracil auxotroph strains grown in the presence of limited uracil. This assay was used to screen a haploid deletion library that identified mutants with both diminished and enhanced comparative growth in restricted uracil media. Factors identified, including various multi-subunit complexes, were enriched for membrane trafficking and transcriptional functions, in addition to various uncharacterised genes. Bioinformatic analysis of expression profiles from many strains lacking identified transcription factors required for efficient uracil-scavenging revealed they control expression of other uracil-scavenging factors, in addition to membrane trafficking genes essential for viability, and therefore not represented in the screen. Finally, we performed a secondary mating factor secretion screen to functionally categorise factors implicated in uracil-scavenging, most of which are conserved throughout evolution.
