## Supplementary material for "Fur4 mediated uracil-scavenging to screen for surface protein regulators": Table S1_Uracil growth screen results and statistics

### Sheet: Screen results 
Table S1: Uracil growth screen results and statistics
Phenotype Vs WT	Mutant strain	4 mg/L / 0.1 mg/L	4 mg/L / 0.05 mg/L	p value 4 mg/L / 0.1 mg/L	Significant?	p value 4 mg/L / 0.05 mg/L	Significant?
Defective growth	aap1∆	0.313672	0.503871	<0.000001	Yes	<0.000001	Yes
Defective growth	adk1∆	0.708	0.691165	3e-06	Yes	0.000133	Yes
Defective growth	apt1∆	0.650611	0.578478	4.6e-05	Yes	0.000133	Yes
Defective growth	arp5∆	0.35759	0.557186	<0.000001	Yes	9e-05	Yes
Defective growth	arp6∆	0.00617169	0.0777163	<0.000001	Yes	<0.000001	Yes
Defective growth	ask10∆	0.779115	0.76125	0.003786	Yes	0.01496	Yes
Defective growth	avl9∆	0.558761	0.762626	<0.000001	Yes	0.019954	Yes
Defective growth	bem1∆	0.471108	0.800435	<0.000001	Yes	0.139497	No
Defective growth	bem2∆	0.334514	0.688184	<0.000001	Yes	0.017131	Yes
Defective growth	bem4∆	0.82465	1.04074	0.016342	Yes	0.664176	No
Defective growth	bna4∆	0.476447	0.774541	3e-06	Yes	0.118405	No
Defective growth	bre5∆	0.703469	0.75494	0.00099	Yes	0.034121	Yes
Defective growth	bud16∆	0.68632	0.625473	5.8e-05	Yes	0.000191	Yes
Defective growth	bud21∆	0.649438	0.837757	0.00018	Yes	0.176527	No
Defective growth	bud22∆	0.638375	0.755498	5e-06	Yes	0.015941	Yes
Defective growth	cdc50∆	0.643748	0.67429	0.000277	Yes	0.009665	Yes
Defective growth	cdc55∆	0.48339	0.734767	<0.000001	Yes	0.046693	Yes
Defective growth	cgi121∆	0.742388	0.59992	0.002109	Yes	0.000211	Yes
Defective growth	chs7∆	0.465602	0.804163	5e-06	Yes	0.189713	No
Defective growth	cin2∆	0.449593	0.716886	<0.000001	Yes	0.021811	Yes
Defective growth	clg1∆	0.62713	0.781118	2.6e-05	Yes	0.054248	No
Defective growth	cln3∆	0.384101	0.315803	7.9e-05	Yes	0.000648	Yes
Defective growth	dom34∆	0.706418	0.793858	0.000183	Yes	0.040627	Yes
Defective growth	duf1∆	0.747051	0.95259	0.021499	Yes	0.737385	No
Defective growth	elf1∆	0.70038	0.638156	0.000608	Yes	0.001292	Yes
Defective growth	erg24∆	0.771081	1.03261	0.023466	Yes	0.801693	No
Defective growth	erg5∆	0.213062	0.447204	<0.000001	Yes	<0.000001	Yes
Defective growth	est3∆	0.685158	0.666453	0.000852	Yes	0.005994	Yes
Defective growth	fab1∆	0.481391	0.590563	<0.000001	Yes	0.000141	Yes
Defective growth	fyv5∆	0.777709	0.754805	0.018893	Yes	0.044138	Yes
Defective growth	gef1∆	0.438494	0.499266	<0.000001	Yes	<0.000001	Yes
Defective growth	get1∆	0.815544	0.623305	0.006847	Yes	1.9e-05	Yes
Defective growth	get2∆	0.60792	0.717999	1.6e-05	Yes	0.015602	Yes
Defective growth	get3∆	0.438962	0.543185	<0.000001	Yes	5e-06	Yes
Defective growth	gim4∆	0.627049	0.791686	9.1e-05	Yes	0.088256	No
Defective growth	glo3∆	0.137073	0.116315	<0.000001	Yes	<0.000001	Yes
Defective growth	gos1∆	0.611799	0.64603	3e-06	Yes	0.000906	Yes
Defective growth	gtr1∆	0.51244	0.454944	<0.000001	Yes	<0.000001	Yes
Defective growth	gyp7∆	0.786521	0.807223	0.005364	Yes	0.050489	No
Defective growth	him1∆	0.430795	0.635295	<0.000001	Yes	0.001218	Yes
Defective growth	hir3∆	0.714797	0.666509	0.000331	Yes	0.001101	Yes
Defective growth	hom2∆	0.70758	0.696434	2e-06	Yes	0.000125	Yes
Defective growth	ino4∆	0.624172	0.696638	9e-06	Yes	0.005291	Yes
Defective growth	ira2∆	0.730581	0.892272	0.000267	Yes	0.255704	No
Defective growth	irc15∆	0.68237	0.773166	0.000105	Yes	0.030896	Yes
Defective growth	irc21∆	0.572547	0.692035	4e-06	Yes	0.009693	Yes
Defective growth	mbf1∆	0.433128	0.50224	<0.000001	Yes	4e-06	Yes
Defective growth	mds3∆	0.472282	1.39729	0.000962	Yes	0.052962	No
Defective growth	met10∆	0.449684	0.52034	<0.000001	Yes	<0.000001	Yes
Defective growth	met17∆	0.412201	0.736145	<0.000001	Yes	0.028421	Yes
Defective growth	met18∆	0.754738	0.841316	0.004107	Yes	0.148387	No
Defective growth	mit1∆	0.829431	0.849547	0.032971	Yes	0.143621	No
Defective growth	mks1∆	0.658421	0.793904	0.000303	Yes	0.089349	No
Defective growth	mnn11∆	0.711641	0.780766	0.000661	Yes	0.043792	Yes
Defective growth	mog1∆	0.736189	0.75385	0.00326	Yes	0.032725	Yes
Defective growth	mrx1∆	0.458872	0.65181	<0.000001	Yes	0.001236	Yes
Defective growth	mtc7∆	0.452971	0.709103	<0.000001	Yes	0.025931	Yes
Defective growth	nhx1∆	0.156614	0.133638	<0.000001	Yes	<0.000001	Yes
Defective growth	nma1∆	0.619656	0.603288	1e-06	Yes	9.1e-05	Yes
Defective growth	ogg1∆	0.595973	0.911586	1.3e-05	Yes	0.45589	No
Defective growth	pac10∆	0.500012	0.695628	<0.000001	Yes	0.004591	Yes
Defective growth	pex2∆	0.59705	0.72176	5e-06	Yes	0.013983	Yes
Defective growth	pfa3∆	0.56017	0.73977	<0.000001	Yes	0.002972	Yes
Defective growth	pfd1∆	0.511403	0.697884	<0.000001	Yes	0.001373	Yes
Defective growth	pho88∆	0.407479	0.169756	4e-06	Yes	<0.000001	Yes
Defective growth	pib2∆	0.274207	0.523313	<0.000001	Yes	1.6e-05	Yes
Defective growth	pmp2∆	0.371384	0.593385	<0.000001	Yes	0.000379	Yes
Defective growth	pmt2∆	0.165593	0.187344	<0.000001	Yes	2e-06	Yes
Defective growth	pop2∆	0.396174	0.19087	<0.000001	Yes	<0.000001	Yes
Defective growth	rcn2∆	0.783198	0.803609	0.011552	Yes	0.075211	No
Defective growth	rcy1∆	0.649017	0.876872	0.000146	Yes	0.298639	No
Defective growth	rgp1∆	0.771469	0.755865	0.013639	Yes	0.040518	Yes
Defective growth	rit1∆	0.795834	0.896285	0.020527	Yes	0.359901	No
Defective growth	rod1∆	0.495573	0.85146	2e-06	Yes	0.276883	No
Defective growth	rom2∆	0.706831	0.80264	0.001562	Yes	0.09733	No
Defective growth	rrt12∆	0.653972	0.701553	6.8e-05	Yes	0.007437	Yes
Defective growth	rtg2∆	0.609215	1.01353	0.000243	Yes	0.921044	No
Defective growth	rvs161∆	0.630703	0.768771	5.3e-05	Yes	0.048518	Yes
Defective growth	sac1∆	0.474496	0.678694	<0.000001	Yes	0.001198	Yes
Defective growth	sac6∆	0.34905	0.613753	<0.000001	Yes	0.000865	Yes
Defective growth	sat4∆	0.606654	0.870444	2.4e-05	Yes	0.277511	No
Defective growth	scp160∆	0.574423	0.506996	<0.000001	Yes	<0.000001	Yes
Defective growth	sdc1∆	0.0595179	0.0169582	<0.000001	Yes	<0.000001	Yes
Defective growth	ser1∆	0.816232	0.869728	0.039064	Yes	0.255319	No
Defective growth	shr5∆	0.820138	0.747941	0.027683	Yes	0.016548	Yes
Defective growth	sip18∆	0.454268	0.799496	<0.000001	Yes	0.083363	No
Defective growth	slm6∆	0.33068	0.609422	<0.000001	Yes	0.000138	Yes
Defective growth	slt2∆	0.726233	0.984026	0.004079	Yes	0.896156	No
Defective growth	snf5∆	0.77904	0.734546	0.00145	Yes	0.002943	Yes
Defective growth	soh1∆	0.485293	0.257637	<0.000001	Yes	<0.000001	Yes
Defective growth	spt3∆	0.797591	0.92974	0.048724	Yes	0.59463	No
Defective growth	sto1∆	0.479187	0.451903	<0.000001	Yes	<0.000001	Yes
Defective growth	swd1∆	0.711936	0.363918	0.000593	Yes	<0.000001	Yes
Defective growth	swd3∆	0.808485	0.86213	0.044069	Yes	0.259708	No
Defective growth	swi3∆	0.588115	0.539241	<0.000001	Yes	7e-06	Yes
Defective growth	swi6∆	0.639001	0.856772	2.5e-05	Yes	0.191286	No
Defective growth	tco89∆	0.788801	0.800055	0.002528	Yes	0.026144	Yes
Defective growth	tpk1∆	0.645841	0.66568	0.002118	Yes	0.011658	Yes
Defective growth	tps2∆	0.56749	0.793954	0.000972	Yes	0.220835	No
Defective growth	trm10∆	0.523452	0.825565	<0.000001	Yes	0.153361	No
Defective growth	trp1∆	0.771041	0.929273	0.021499	Yes	0.580525	No
Defective growth	uba3∆	0.366673	0.487211	<0.000001	Yes	2e-06	Yes
Defective growth	ubp13∆	0.440321	0.670608	<0.000001	Yes	0.002279	Yes
Defective growth	ubp3∆	0.52782	0.305733	7.6e-05	Yes	6e-06	Yes
Defective growth	ubr2∆	0.259494	0.122803	<0.000001	Yes	<0.000001	Yes
Defective growth	ura4∆	0.672329	0.548995	4e-05	Yes	1.1e-05	Yes
Defective growth	ure2∆	0.613904	1.02108	0.000206	Yes	0.874368	No
Defective growth	vid27∆	0.57422	0.730831	3e-06	Yes	0.020906	Yes
Defective growth	vps25∆	0.324543	0.410851	<0.000001	Yes	<0.000001	Yes
Defective growth	vps3∆	0.00435199	0.0225903	<0.000001	Yes	<0.000001	Yes
Defective growth	vps54∆	0.548111	0.50614	<0.000001	Yes	<0.000001	Yes
Defective growth	vps74∆	0.782629	0.847677	0.025286	Yes	0.222766	No
Defective growth	ycr050c∆	0.605055	0.636522	<0.000001	Yes	0.000119	Yes
Defective growth	ydl118w∆	0.508487	0.479618	<0.000001	Yes	<0.000001	Yes
Defective growth	ydr222w∆	0.577165	0.502663	<0.000001	Yes	<0.000001	Yes
Defective growth	ydr525w∆	0.397312	0.207925	1.3e-05	Yes	9e-06	Yes
Defective growth	ygl214w∆	0.432693	0.591713	<0.000001	Yes	5e-06	Yes
Defective growth	yih1∆	0.367248	0.564417	<0.000001	Yes	2e-05	Yes
Defective growth	yjl132w∆	0.729271	0.778885	0.001464	Yes	0.043112	Yes
Defective growth	yjr018w∆	0.667477	0.698961	2.3e-05	Yes	0.002804	Yes
Defective growth	yke2∆	0.616453	0.712078	<0.000001	Yes	0.000983	Yes
Defective growth	ymr001c-a∆	0.66572	0.578951	4.4e-05	Yes	6.4e-05	Yes
Defective growth	ynl089c∆	0.450687	0.784009	4e-06	Yes	0.155047	No
Defective growth	ynr068c∆	0.607515	0.669879	<0.000001	Yes	0.001254	Yes
Defective growth	yor139c∆	0.558884	0.655186	<0.000001	Yes	0.000212	Yes
Defective growth	zwf1∆	0.673124	0.639567	2.9e-05	Yes	0.000337	Yes
Growth advantage	apl2∆	1.53637	2.34474	0.00043	Yes	<0.000001	Yes
Growth advantage	bre1∆	1.85883	2.22517	<0.000001	Yes	<0.000001	Yes
Growth advantage	dbf2∆	2.05971	1.92008	<0.000001	Yes	<0.000001	Yes
Growth advantage	dgk1∆	1.29384	1.40187	0.001313	Yes	0.000643	Yes
Growth advantage	gas1∆	1.19771	1.41982	0.029553	Yes	0.000342	Yes
Growth advantage	gim5∆	31.146	40.9953	0.017744	Yes	0.43685	No
Growth advantage	hir2∆	1.20567	1.27813	0.014292	Yes	0.01007	Yes
Growth advantage	hof1∆	1.27486	1.24985	0.005947	Yes	0.051789	No
Growth advantage	hog1∆	1.33955	1.58526	0.000133	Yes	<0.000001	Yes
Growth advantage	hst1∆	1.42259	1.46103	2.1e-05	Yes	0.000303	Yes
Growth advantage	ies2∆	1.89409	1.9894	<0.000001	Yes	<0.000001	Yes
Growth advantage	ipk1∆	1.81614	2.57592	<0.000001	Yes	<0.000001	Yes
Growth advantage	irc25∆	1.35269	2.30289	0.020689	Yes	<0.000001	Yes
Growth advantage	leo1∆	1.18799	1.10529	0.011177	Yes	0.26884	No
Growth advantage	nop12∆	1.18433	1.31154	0.033747	Yes	0.005351	Yes
Growth advantage	nrg1∆	1.30093	1.17105	0.003972	Yes	0.202455	No
Growth advantage	rgl1∆	1.71541	1.82282	<0.000001	Yes	<0.000001	Yes
Growth advantage	spt8∆	1.24552	1.62285	0.008823	Yes	<0.000001	Yes
Growth advantage	swf1∆	1.17741	1.27508	0.047199	Yes	0.016875	Yes
Growth advantage	trm13∆	1.26499	1.1543	5.3e-05	Yes	0.066345	No
Growth advantage	uba4∆	1.18674	1.18222	0.021485	Yes	0.081086	No
Growth advantage	vps64∆	4.85834	3.99533	<0.000001	Yes	5.5e-05	Yes
Growth advantage	yar1∆	1.17186	1.06891	0.029586	Yes	0.497344	No
Growth advantage	zeo1∆	1.75221	2.24105	<0.000001	Yes	<0.000001	Yes
No difference	ade4∆	0.921378	0.968805	0.352196	No	0.774221	No
No difference	aim32∆	1.05626	1.06747	0.505766	No	0.535227	No
No difference	arp8∆	1.02463	1.04842	0.825888	No	0.736834	No
No difference	bck1∆	1.00717	0.94009	0.930425	No	0.570801	No
No difference	cik1∆	1.02878	0.888218	0.849889	No	0.567932	No
No difference	cin1∆	1.08431	1.3308	0.335295	No	0.003387	Yes
No difference	cip1∆	0.994862	0.840269	0.951562	No	0.142595	No
No difference	cis3∆	0.855252	0.801309	0.056884	No	0.042309	Yes
No difference	ckb2∆	0.857533	0.960483	0.101653	No	0.724063	No
No difference	cla4∆	1.03053	1.06708	0.682194	No	0.484554	No
No difference	crp1∆	1.09027	1.6355	0.321548	No	<0.000001	Yes
No difference	csg2∆	0.924658	0.938612	0.249633	No	0.466026	No
No difference	cwp2∆	1.04663	0.766369	0.534085	No	0.015674	Yes
No difference	dfg16∆	0.88652	0.87356	0.200014	No	0.267215	No
No difference	drs2∆	1.02624	1.3584	0.788008	No	0.004425	Yes
No difference	dse2∆	1.04929	1.05487	0.491706	No	0.551999	No
No difference	ecm33∆	0.905851	0.898573	0.339776	No	0.424253	No
No difference	gnd1∆	0.993952	1.03292	0.93845	No	0.744004	No
No difference	hnt3∆	0.964349	1.06284	0.683284	No	0.5764	No
No difference	hom3∆	0.87122	0.847604	0.137448	No	0.172002	No
No difference	ktr6∆	1.11286	1.12413	0.175747	No	0.247215	No
No difference	lip5∆	0.999182	1.01652	0.992896	No	0.888924	No
No difference	lmo1∆	0.976913	0.972049	0.769683	No	0.783004	No
No difference	lsm7∆	0.876945	0.608484	0.128445	No	0.000181	Yes
No difference	mbb1∆	1.01075	0.965558	0.900129	No	0.754843	No
No difference	met1∆	0.784624	1.18688	0.088179	No	0.250128	No
No difference	met6∆	1.04563	0.926722	0.582911	No	0.493239	No
No difference	mnt2∆	1.16296	1.87078	0.087866	No	<0.000001	Yes
No difference	mnt3∆	1.08309	1.06792	0.347483	No	0.550664	No
No difference	new1∆	1.04898	1.01532	0.51517	No	0.874307	No
No difference	nkp2∆	0.974962	0.887308	0.768209	No	0.302872	No
No difference	osw2∆	1.22672	1.42877	0.161886	No	0.039989	Yes
No difference	pfa4∆	0.948887	0.96742	0.445198	No	0.705336	No
No difference	pho80∆	1.043	1.16541	0.608723	No	0.126297	No
No difference	pro1∆	0.971962	0.941431	0.669647	No	0.488717	No
No difference	rbl2∆	0.934942	1.00738	0.420065	No	0.943348	No
No difference	rud3∆	1.02342	1.01161	0.795592	No	0.920525	No
No difference	sch9∆	0.922873	0.959752	0.404173	No	0.735154	No
No difference	scs7∆	1.01817	1.08823	0.820383	No	0.39175	No
No difference	sec22∆	1.00693	1.03055	0.944	No	0.809726	No
No difference	sem1∆	1.03666	1.00297	0.630525	No	0.97587	No
No difference	sfl1∆	0.992887	1.03534	0.934987	No	0.752858	No
No difference	sis2∆	1.01016	0.946838	0.903459	No	0.621915	No
No difference	sop4∆	0.99048	1.04419	0.915262	No	0.701201	No
No difference	spf1∆	1.14635	1.11388	0.083349	No	0.294871	No
No difference	sur2∆	0.927865	1.06117	0.544707	No	0.689813	No
No difference	swc3∆	1.12608	1.80525	0.304321	No	<0.000001	Yes
No difference	thi6∆	1.02329	1.00514	0.757951	No	0.957855	No
No difference	ubc12∆	0.937666	1.0907	0.540904	No	0.489441	No
No difference	urm1∆	0.970841	0.837793	0.690706	No	0.085753	No
No difference	vac8∆	0.903273	0.891884	0.198544	No	0.264132	No
No difference	ybr292c∆	0.987523	0.928413	0.878514	No	0.629965	No
No difference	ydr048c∆	1.02638	1.06288	0.702227	No	0.479073	No
No difference	yea4∆	0.917545	0.819481	0.445965	No	0.194988	No
No difference	yhi9∆	1.14458	1.20077	0.188261	No	0.155783	No
No difference	ynl140c∆	1.01133	1.00207	0.887377	No	0.983963	No
No difference	ypl150w∆	0.98282	1.26653	0.809018	No	0.003663	Yes
No difference	ypl205c∆	1.05924	1.00901	0.437485	No	0.926905	No
