## Supplementary material for "Fur4 mediated uracil-scavenging to screen for surface protein regulators": Table S2_Orthologues of screen candidates and associated human diseases

### Sheet: Sheet1
Table S2: Orthologues of screen candidates and associated human diseases
GENE STANDARD NAME	GENE SYSTEMATIC NAME	GENE NAME	HOMOLOGUE STANDARD NAME	HOMOLOGUE NAME	HOMOLOGUE GENE IDENTIFIER	CROSS REFERENCES IDENTIFIER	DISEASE IDENTIFIER	HOMOLOGUE DISEASES
AAP1	YHR047C	Arginine/alanine AminoPeptidase	ANPEP	alanyl (membrane) aminopeptidase	290	151530
AAP1	YHR047C	Arginine/alanine AminoPeptidase	ENPEP	glutamyl aminopeptidase (aminopeptidase A)	2028	138297
AAP1	YHR047C	Arginine/alanine AminoPeptidase	ERAP1	endoplasmic reticulum aminopeptidase 1	51752	606832
AAP1	YHR047C	Arginine/alanine AminoPeptidase	ERAP2	endoplasmic reticulum aminopeptidase 2	64167	609497
AAP1	YHR047C	Arginine/alanine AminoPeptidase	LNPEP	leucyl/cystinyl aminopeptidase	4012	151300
AAP1	YHR047C	Arginine/alanine AminoPeptidase	LVRN	laeverin	206338	610046
AAP1	YHR047C	Arginine/alanine AminoPeptidase	NPEPPS	aminopeptidase puromycin sensitive	9520	606793
AAP1	YHR047C	Arginine/alanine AminoPeptidase	TRHDE	thyrotropin-releasing hormone degrading enzyme	29953	606950
ADK1	YDR226W	ADenylate Kinase	AK2	adenylate kinase 2	204	103020	267500	RETICULAR DYSGENESIS
APL2	YKL135C	clathrin Adaptor Protein complex Large chain	AP1B1	adaptor-related protein complex 1, beta 1 subunit	162	600157
APL2	YKL135C	clathrin Adaptor Protein complex Large chain	AP2B1	adaptor-related protein complex 2, beta 1 subunit	163	601025
APL2	YKL135C	clathrin Adaptor Protein complex Large chain	AP4B1	adaptor-related protein complex 4, beta 1 subunit	10717	607245	614066	SPASTIC PARAPLEGIA 47, AUTOSOMAL RECESSIVE; SPG47
APT1	YML022W	Adenine PhosphoribosylTransferase	APRT	adenine phosphoribosyltransferase	353	102600	614723	ADENINE PHOSPHORIBOSYLTRANSFERASE DEFICIENCY; APRTD
AVL9	YLR114C	Apl2 Vps1 Lethal	AVL9	AVL9 homolog (S. cerevisiase)	23080	612927
BEM2	YER155C	Bud EMergence	ARHGAP10	Rho GTPase activating protein 10	79658	609746
BEM2	YER155C	Bud EMergence	ARHGAP12	Rho GTPase activating protein 12	94134	610577
BEM2	YER155C	Bud EMergence	ARHGAP15	Rho GTPase activating protein 15	55843	610578
BEM2	YER155C	Bud EMergence	ARHGAP21	Rho GTPase activating protein 21	57584	609870
BEM2	YER155C	Bud EMergence	ARHGAP23	Rho GTPase activating protein 23	57636	610590
BEM2	YER155C	Bud EMergence	ARHGAP26	Rho GTPase activating protein 26	23092	605370	607785	JUVENILE MYELOMONOCYTIC LEUKEMIA; JMML
BEM2	YER155C	Bud EMergence	ARHGAP27	Rho GTPase activating protein 27	201176	610591
BEM2	YER155C	Bud EMergence	ARHGAP35	Rho GTPase activating protein 35	2909	605277
BEM2	YER155C	Bud EMergence	ARHGAP42	Rho GTPase activating protein 42	143872	615936
BEM2	YER155C	Bud EMergence	ARHGAP9	Rho GTPase activating protein 9	64333	610576
BEM2	YER155C	Bud EMergence	CHN1	chimerin 1	1123	118423	604356	DUANE RETRACTION SYNDROME 2; DURS2
BEM2	YER155C	Bud EMergence	CHN2	chimerin 2	1124	602857
BEM2	YER155C	Bud EMergence	GMIP	GEM interacting protein	51291	609694
BEM2	YER155C	Bud EMergence	HMHA1	histocompatibility (minor) HA-1	23526	601155
BEM2	YER155C	Bud EMergence	OPHN1	oligophrenin 1	4983	300127	300486	MENTAL RETARDATION, X-LINKED, WITH CEREBELLAR HYPOPLASIA AND DISTINCTIVE FACIAL APPEARANCE
BEM2	YER155C	Bud EMergence	RACGAP1	Rac GTPase activating protein 1	29127	604980
BEM4	YPL161C	Bud EMergence	RAP1GDS1	RAP1, GTP-GDP dissociation stimulator 1	5910	179502
BNA4	YBL098W	Biosynthesis of Nicotinic Acid	COQ6	coenzyme Q6 monooxygenase	51004	614647	614650	COENZYME Q10 DEFICIENCY, PRIMARY, 6; COQ10D6
BNA4	YBL098W	Biosynthesis of Nicotinic Acid	KMO	kynurenine 3-monooxygenase (kynurenine 3-hydroxylase)	8564	603538
BRE1	YDL074C	BREfeldin A sensitivity	RNF20	ring finger protein 20, E3 ubiquitin protein ligase	56254	607699
BRE1	YDL074C	BREfeldin A sensitivity	RNF40	ring finger protein 40, E3 ubiquitin protein ligase	9810	607700
BRE5	YNR051C	BREfeldin A sensitivity	G3BP1	GTPase activating protein (SH3 domain) binding protein 1	10146	608431
BUD16	YEL029C	BUD site selection	PDXK	pyridoxal (pyridoxine, vitamin B6) kinase	8566	179020
BUD22	YMR014W	BUD site selection	SRFBP1	serum response factor binding protein 1	153443	610479
CDC50	YCR094W	Cell Division Cycle	TMEM30A	transmembrane protein 30A	55754	611028
CDC50	YCR094W	Cell Division Cycle	TMEM30B	transmembrane protein 30B	161291	611029
CDC50	YCR094W	Cell Division Cycle	TMEM30C	transmembrane protein 30C	644444	611030
CDC55	YGL190C	Cell Division Cycle	PPP2R2A	protein phosphatase 2, regulatory subunit B, alpha	5520	604941
CDC55	YGL190C	Cell Division Cycle	PPP2R2B	protein phosphatase 2, regulatory subunit B, beta	5521	604325	604326	SPINOCEREBELLAR ATAXIA 12; SCA12
CDC55	YGL190C	Cell Division Cycle	PPP2R2C	protein phosphatase 2, regulatory subunit B, gamma	5522	605997
CDC55	YGL190C	Cell Division Cycle	PPP2R2D	protein phosphatase 2, regulatory subunit B, delta	55844	613992
CGI121	YML036W	homolog of human CGI-121	TPRKB	TP53RK binding protein	51002	608680
CIN2	YPL241C	Chromosome INstability	TBCC	tubulin folding cofactor C	6903	602971
CLN3	YAL040C	CycLiN	CCNA2	cyclin A2	890	123835
CLN3	YAL040C	CycLiN	CCNB1	cyclin B1	891	123836
CLN3	YAL040C	CycLiN	CCNB2	cyclin B2	9133	602755
CLN3	YAL040C	CycLiN	CCNB3	cyclin B3	85417	300456
CLN3	YAL040C	CycLiN	CCNE1	cyclin E1	898	123837
CLN3	YAL040C	CycLiN	CCNE2	cyclin E2	9134	603775
CLN3	YAL040C	CycLiN	CCNF	cyclin F	899	600227
CLN3	YAL040C	CycLiN	CCNO	cyclin O	10309	607752	615872	CILIARY DYSKINESIA, PRIMARY, 29; CILD29
DBF2	YGR092W	DumbBell Former	DMPK	dystrophia myotonica-protein kinase	1760	605377	160900	MYOTONIC DYSTROPHY 1; DM1
DOM34	YNL001W	Duplication Of Multilocus region	PELO	pelota homolog (Drosophila)	53918	605757
DUF1	YOL087C	DUB-associated Factor 1	WDR48	WD repeat domain 48	57599	612167
ERG24	YNL280C	ERGosterol biosynthesis	DHCR7	7-dehydrocholesterol reductase	1717	602858	270400	SMITH-LEMLI-OPITZ SYNDROME; SLOS
ERG24	YNL280C	ERGosterol biosynthesis	LBR	lamin B receptor	3930	600024	169400	PELGER-HUET ANOMALY; PHA
ERG24	YNL280C	ERGosterol biosynthesis	LBR	lamin B receptor	3930	600024	613471	REYNOLDS SYNDROME
ERG24	YNL280C	ERGosterol biosynthesis	LBR	lamin B receptor	3930	600024	215140	GREENBERG DYSPLASIA; GRBGD
ERG24	YNL280C	ERGosterol biosynthesis	TM7SF2	transmembrane 7 superfamily member 2	7108	603414
ERG5	YMR015C	ERGosterol biosynthesis	CYP26A1	cytochrome P450, family 26, subfamily A, polypeptide 1	1592	602239
ERG5	YMR015C	ERGosterol biosynthesis	CYP26B1	cytochrome P450, family 26, subfamily B, polypeptide 1	56603	605207	614416	RADIOHUMERAL FUSIONS WITH OTHER SKELETAL AND CRANIOFACIAL ANOMALIES; RHFCA
ERG5	YMR015C	ERGosterol biosynthesis	CYP26C1	cytochrome P450, family 26, subfamily C, polypeptide 1	340665	608428	614974	FOCAL FACIAL DERMAL DYSPLASIA 4; FFDD4
FAB1	YFR019W	Forms Aploid and Binucleate cells	PIKFYVE	phosphoinositide kinase, FYVE finger containing	200576	609414	121850	CORNEAL DYSTROPHY, FLECK
FAB1	YFR019W	Forms Aploid and Binucleate cells	ZFYVE16	zinc finger, FYVE domain containing 16	9765	608880
FAB1	YFR019W	Forms Aploid and Binucleate cells	ZFYVE21	zinc finger, FYVE domain containing 21	79038	613504
FAB1	YFR019W	Forms Aploid and Binucleate cells	ZFYVE28	zinc finger, FYVE domain containing 28	57732	614176
FAB1	YFR019W	Forms Aploid and Binucleate cells	ZFYVE9	zinc finger, FYVE domain containing 9	9372	603755
GEF1	YJR040W	Glycerol Ethanol, Ferric requiring	CLCN1	chloride channel, voltage-sensitive 1	1180	118425	255700	MYOTONIA CONGENITA, AUTOSOMAL RECESSIVE
GEF1	YJR040W	Glycerol Ethanol, Ferric requiring	CLCN1	chloride channel, voltage-sensitive 1	1180	118425	160800	MYOTONIA CONGENITA, AUTOSOMAL DOMINANT
GEF1	YJR040W	Glycerol Ethanol, Ferric requiring	CLCN2	chloride channel, voltage-sensitive 2	1181	600570	615651	LEUKOENCEPHALOPATHY WITH ATAXIA; LKPAT
GEF1	YJR040W	Glycerol Ethanol, Ferric requiring	CLCN2	chloride channel, voltage-sensitive 2	1181	600570	607628	EPILEPSY, IDIOPATHIC GENERALIZED, SUSCEPTIBILITY TO, 11; EIG11 EPILEPSY, JUVENILE MYOCLONIC, SUSCEPTIBILITY TO, 8, INCLUDED; EJM8, INCLUDED
GEF1	YJR040W	Glycerol Ethanol, Ferric requiring	CLCN3	chloride channel, voltage-sensitive 3	1182	600580
GEF1	YJR040W	Glycerol Ethanol, Ferric requiring	CLCN4	chloride channel, voltage-sensitive 4	1183	302910
GEF1	YJR040W	Glycerol Ethanol, Ferric requiring	CLCN5	chloride channel, voltage-sensitive 5	1184	300008	300009	DENT DISEASE 1
GEF1	YJR040W	Glycerol Ethanol, Ferric requiring	CLCN5	chloride channel, voltage-sensitive 5	1184	300008	300554	HYPOPHOSPHATEMIC RICKETS, X-LINKED RECESSIVE
GEF1	YJR040W	Glycerol Ethanol, Ferric requiring	CLCN5	chloride channel, voltage-sensitive 5	1184	300008	308990	PROTEINURIA, LOW MOLECULAR WEIGHT, WITH HYPERCALCIURIA AND NEPHROCALCINOSIS
GEF1	YJR040W	Glycerol Ethanol, Ferric requiring	CLCN5	chloride channel, voltage-sensitive 5	1184	300008	310468	NEPHROLITHIASIS, X-LINKED RECESSIVE, WITH RENAL FAILURE; XRN
GEF1	YJR040W	Glycerol Ethanol, Ferric requiring	CLCN6	chloride channel, voltage-sensitive 6	1185	602726
GEF1	YJR040W	Glycerol Ethanol, Ferric requiring	CLCN7	chloride channel, voltage-sensitive 7	1186	602727	166600	OSTEOPETROSIS, AUTOSOMAL DOMINANT 2; OPTA2
GEF1	YJR040W	Glycerol Ethanol, Ferric requiring	CLCN7	chloride channel, voltage-sensitive 7	1186	602727	611490	OSTEOPETROSIS, AUTOSOMAL RECESSIVE 4; OPTB4
GEF1	YJR040W	Glycerol Ethanol, Ferric requiring	CLCNKA	chloride channel, voltage-sensitive Ka	1187	602024	613090	BARTTER SYNDROME, TYPE 4B
GEF1	YJR040W	Glycerol Ethanol, Ferric requiring	CLCNKB	chloride channel, voltage-sensitive Kb	1188	602023	613090	BARTTER SYNDROME, TYPE 4B
GEF1	YJR040W	Glycerol Ethanol, Ferric requiring	CLCNKB	chloride channel, voltage-sensitive Kb	1188	602023	607364	BARTTER SYNDROME, TYPE 3
GET1	YGL020C	Guided Entry of Tail-anchored proteins	WRB	tryptophan rich basic protein	7485	602915
GET3	YDL100C	Guided Entry of Tail-anchored proteins	ASNA1	arsA arsenite transporter, ATP-binding, homolog 1 (bacterial)	439	601913
GIM4	YEL003W	Gene Involved in Microtubule biogenesis	PFDN2	prefoldin subunit 2	5202	613466
GIM5	YML094W	Gene Involved in Microtubule biogenesis	PFDN5	prefoldin subunit 5	5204	604899
GLO3	YER122C	GLyOxalase	ADAP1	ArfGAP with dual PH domains 1	11033	608114
GLO3	YER122C	GLyOxalase	ADAP2	ArfGAP with dual PH domains 2	55803	608635
GLO3	YER122C	GLyOxalase	AGAP1	ArfGAP with GTPase domain, ankyrin repeat and PH domain 1	116987	608651
GLO3	YER122C	GLyOxalase	AGAP2	ArfGAP with GTPase domain, ankyrin repeat and PH domain 2	116986	605476
GLO3	YER122C	GLyOxalase	ARAP1	ArfGAP with RhoGAP domain, ankyrin repeat and PH domain 1	116985	606646
GLO3	YER122C	GLyOxalase	ARAP2	ArfGAP with RhoGAP domain, ankyrin repeat and PH domain 2	116984	606645
GLO3	YER122C	GLyOxalase	ARFGAP2	ADP-ribosylation factor GTPase activating protein 2	84364	606908
GLO3	YER122C	GLyOxalase	ARFGAP3	ADP-ribosylation factor GTPase activating protein 3	26286	612439
GLO3	YER122C	GLyOxalase	GIT1	G protein-coupled receptor kinase interacting ArfGAP 1	28964	608434
GLO3	YER122C	GLyOxalase	GIT2	G protein-coupled receptor kinase interacting ArfGAP 2	9815	608564
GLO3	YER122C	GLyOxalase	SMAP1	small ArfGAP 1	60682	611372
GOS1	YHL031C	GOlgi Snare	GOSR1	golgi SNAP receptor complex member 1	9527	604026
GTR1	YML121W	GTp binding protein Resemblance	RRAGA	Ras-related GTP binding A	10670	612194
GTR1	YML121W	GTp binding protein Resemblance	RRAGB	Ras-related GTP binding B	10325	300725
GYP7	YDL234C	Gtpase-activating protein for Ypt7 Protein	SGSM1	small G protein signaling modulator 1	129049	611417
GYP7	YDL234C	Gtpase-activating protein for Ypt7 Protein	SGSM2	small G protein signaling modulator 2	9905	611418
GYP7	YDL234C	Gtpase-activating protein for Ypt7 Protein	TBC1D15	TBC1 domain family, member 15	64786	612662
GYP7	YDL234C	Gtpase-activating protein for Ypt7 Protein	TBC1D25	TBC1 domain family, member 25	4943	311240
HIR2	YOR038C	HIstone Regulation	HIRA	histone cell cycle regulator	7290	600237
HIR3	YJR140C	HIstone Regulation	CABIN1	calcineurin binding protein 1	23523	604251
HOF1	YMR032W	Homolog Of cdc Fifteen	PACSIN1	protein kinase C and casein kinase substrate in neurons 1	29993	606512
HOF1	YMR032W	Homolog Of cdc Fifteen	PACSIN2	protein kinase C and casein kinase substrate in neurons 2	11252	604960
HOF1	YMR032W	Homolog Of cdc Fifteen	PACSIN3	protein kinase C and casein kinase substrate in neurons 3	29763	606513
HOF1	YMR032W	Homolog Of cdc Fifteen	PSTPIP1	proline-serine-threonine phosphatase interacting protein 1	9051	606347	604416	PYOGENIC STERILE ARTHRITIS, PYODERMA GANGRENOSUM, AND ACNE
HOF1	YMR032W	Homolog Of cdc Fifteen	PSTPIP2	proline-serine-threonine phosphatase interacting protein 2	9050	616046
HOG1	YLR113W	High Osmolarity Glycerol response	MAPK10	mitogen-activated protein kinase 10	5602	602897
HOG1	YLR113W	High Osmolarity Glycerol response	MAPK11	mitogen-activated protein kinase 11	5600	602898
HOG1	YLR113W	High Osmolarity Glycerol response	MAPK12	mitogen-activated protein kinase 12	6300	602399
HOG1	YLR113W	High Osmolarity Glycerol response	MAPK13	mitogen-activated protein kinase 13	5603	602899
HOG1	YLR113W	High Osmolarity Glycerol response	MAPK14	mitogen-activated protein kinase 14	1432	600289
HOG1	YLR113W	High Osmolarity Glycerol response	MAPK8	mitogen-activated protein kinase 8	5599	601158
HOG1	YLR113W	High Osmolarity Glycerol response	MAPK9	mitogen-activated protein kinase 9	5601	602896
HST1	YOL068C	Homolog of SIR Two (SIR2)	SIRT1	sirtuin 1	23411	604479
HST1	YOL068C	Homolog of SIR Two (SIR2)	SIRT4	sirtuin 4	23409	604482
HST1	YOL068C	Homolog of SIR Two (SIR2)	SIRT5	sirtuin 5	23408	604483
IES2	YNL215W	Ino Eighty Subunit	INO80B	INO80 complex subunit B	83444	616456
INO4	YOL108C	INOsitol requiring	MITF	microphthalmia-associated transcription factor	4286	156845	614456	MELANOMA, CUTANEOUS MALIGNANT, SUSCEPTIBILITY TO, 8; CMM8
INO4	YOL108C	INOsitol requiring	MITF	microphthalmia-associated transcription factor	4286	156845	103470	ALBINISM, OCULAR, WITH SENSORINEURAL DEAFNESS
INO4	YOL108C	INOsitol requiring	MITF	microphthalmia-associated transcription factor	4286	156845	103500	TIETZ SYNDROME
INO4	YOL108C	INOsitol requiring	MITF	microphthalmia-associated transcription factor	4286	156845	193510	WAARDENBURG SYNDROME, TYPE 2A; WS2A
INO4	YOL108C	INOsitol requiring	TFE3	transcription factor binding to IGHM enhancer 3	7030	314310	300854	RENAL CELL CARCINOMA, Xp11-ASSOCIATED; RCCX1
INO4	YOL108C	INOsitol requiring	TFEB	transcription factor EB	7942	600744
INO4	YOL108C	INOsitol requiring	TFEC	transcription factor EC	22797	604732
INO4	YOL108C	INOsitol requiring	USF1	upstream transcription factor 1	7391	191523	602491	HYPERLIPIDEMIA, COMBINED, 1
INO4	YOL108C	INOsitol requiring	USF2	upstream transcription factor 2, c-fos interacting	7392	600390
IRA2	YOL081W	Inhibitory Regulator of the RAS-cAMP pathway	DAB2IP	DAB2 interacting protein	153090	609205
IRA2	YOL081W	Inhibitory Regulator of the RAS-cAMP pathway	NF1	neurofibromin 1	4763	613113	162200	NEUROFIBROMATOSIS, TYPE I; NF1
IRA2	YOL081W	Inhibitory Regulator of the RAS-cAMP pathway	NF1	neurofibromin 1	4763	613113	607785	JUVENILE MYELOMONOCYTIC LEUKEMIA; JMML
IRA2	YOL081W	Inhibitory Regulator of the RAS-cAMP pathway	NF1	neurofibromin 1	4763	613113	193520	WATSON SYNDROME; WTSN
IRA2	YOL081W	Inhibitory Regulator of the RAS-cAMP pathway	NF1	neurofibromin 1	4763	613113	601321	NEUROFIBROMATOSIS-NOONAN SYNDROME; NFNS
IRA2	YOL081W	Inhibitory Regulator of the RAS-cAMP pathway	NF1	neurofibromin 1	4763	613113	162210	NEUROFIBROMATOSIS, FAMILIAL SPINAL
IRA2	YOL081W	Inhibitory Regulator of the RAS-cAMP pathway	RASA1	RAS p21 protein activator (GTPase activating protein) 1	5921	139150	605462	BASAL CELL CARCINOMA, SUSCEPTIBILITY TO, 1; BCC1 BASAL CELL CARCINOMA, NONSYNDROMIC, INCLUDED
IRA2	YOL081W	Inhibitory Regulator of the RAS-cAMP pathway	RASA1	RAS p21 protein activator (GTPase activating protein) 1	5921	139150	608354	CAPILLARY MALFORMATION-ARTERIOVENOUS MALFORMATION; CMAVM CAPILLARY MALFORMATION WITHOUT ARTERIOVENOUS MALFORMATION, INCLUDED
IRA2	YOL081W	Inhibitory Regulator of the RAS-cAMP pathway	RASA1	RAS p21 protein activator (GTPase activating protein) 1	5921	139150	608355	PARKES WEBER SYNDROME
IRA2	YOL081W	Inhibitory Regulator of the RAS-cAMP pathway	RASA2	RAS p21 protein activator 2	5922	601589
IRA2	YOL081W	Inhibitory Regulator of the RAS-cAMP pathway	RASA3	RAS p21 protein activator 3	22821	605182
IRA2	YOL081W	Inhibitory Regulator of the RAS-cAMP pathway	RASA4	RAS p21 protein activator 4	10156	607943
IRA2	YOL081W	Inhibitory Regulator of the RAS-cAMP pathway	RASAL1	RAS protein activator like 1 (GAP1 like)	8437	604118
IRA2	YOL081W	Inhibitory Regulator of the RAS-cAMP pathway	RASAL2	RAS protein activator like 2	9462	606136
IRA2	YOL081W	Inhibitory Regulator of the RAS-cAMP pathway	RASAL3	RAS protein activator like 3	64926	616561
IRA2	YOL081W	Inhibitory Regulator of the RAS-cAMP pathway	SYNGAP1	synaptic Ras GTPase activating protein 1	8831	603384	612621	MENTAL RETARDATION, AUTOSOMAL DOMINANT 5; MRD5
IRC15	YPL017C	Increased Recombination Centers	AIFM1	apoptosis-inducing factor, mitochondrion-associated, 1	9131	300169	300816	COMBINED OXIDATIVE PHOSPHORYLATION DEFICIENCY 6; COXPD6
IRC15	YPL017C	Increased Recombination Centers	AIFM1	apoptosis-inducing factor, mitochondrion-associated, 1	9131	300169	310490	COWCHOCK SYNDROME; COWCK
IRC15	YPL017C	Increased Recombination Centers	AIFM1	apoptosis-inducing factor, mitochondrion-associated, 1	9131	310490	300816	COMBINED OXIDATIVE PHOSPHORYLATION DEFICIENCY 6; COXPD6
IRC15	YPL017C	Increased Recombination Centers	AIFM1	apoptosis-inducing factor, mitochondrion-associated, 1	9131	310490	310490	COWCHOCK SYNDROME; COWCK
IRC15	YPL017C	Increased Recombination Centers	DLD	dihydrolipoamide dehydrogenase	1738	238331	246900	DIHYDROLIPOAMIDE DEHYDROGENASE DEFICIENCY; DLDD
IRC15	YPL017C	Increased Recombination Centers	GSR	glutathione reductase	2936	138300
IRC15	YPL017C	Increased Recombination Centers	TXNRD1	thioredoxin reductase 1	7296	601112
IRC15	YPL017C	Increased Recombination Centers	TXNRD2	thioredoxin reductase 2	10587	606448
IRC15	YPL017C	Increased Recombination Centers	TXNRD3	thioredoxin reductase 3	114112	606235
LEO1	YOR123C	LEft Open reading frame	LEO1	LEO1 homolog, Paf1/RNA polymerase II complex component	123169	610507
MBF1	YOR298C-A	Multiprotein Bridging Factor	EDF1	endothelial differentiation-related factor 1	8721	605107
MDS3	YGL197W	Mck1 Dosage Suppressor	FBXO42	F-box protein 42	54455	609109
MDS3	YGL197W	Mck1 Dosage Suppressor	HCFC1	host cell factor C1	3054	300019	309541	METHYLMALONIC ACIDEMIA AND HOMOCYSTEINEMIA, cblX TYPE
MDS3	YGL197W	Mck1 Dosage Suppressor	KLHDC2	kelch domain containing 2	23588	611280
MET10	YFR030W	METhionine requiring	MTRR	5-methyltetrahydrofolate-homocysteine methyltransferase reductase	4552	602568	601634	NEURAL TUBE DEFECTS, FOLATE-SENSITIVE; NTDFS
MET10	YFR030W	METhionine requiring	MTRR	5-methyltetrahydrofolate-homocysteine methyltransferase reductase	4552	602568	236270	HOMOCYSTINURIA-MEGALOBLASTIC ANEMIA, cblE COMPLEMENTATION TYPE; HMAE
MET18	YIL128W	METhionine requiring	MMS19	MMS19 homolog, cytosolic iron-sulfur assembly component	64210	614777
MOG1	YJR074W	Multicopy suppressor Of ts Gsp1	RANGRF	RAN guanine nucleotide release factor	29098	607954
MRX1	YER077C	Mitochondrial oRganization of gene eXpression (MIOREX)	LRPPRC	leucine-rich pentatricopeptide repeat containing	10128	607544	220111	LEIGH SYNDROME, FRENCH CANADIAN TYPE; LSFC
NHX1	YDR456W	Na+/H+ eXchanger	SLC9A1	solute carrier family 9, subfamily A (NHE1, cation proton antiporter 1), member 1	6548	107310	616291	LICHTENSTEIN-KNORR SYNDROME; LIKNS
NHX1	YDR456W	Na+/H+ eXchanger	SLC9A2	solute carrier family 9, subfamily A (NHE2, cation proton antiporter 2), member 2	6549	600530
NHX1	YDR456W	Na+/H+ eXchanger	SLC9A3	solute carrier family 9, subfamily A (NHE3, cation proton antiporter 3), member 3	6550	182307
NHX1	YDR456W	Na+/H+ eXchanger	SLC9A4	solute carrier family 9, subfamily A (NHE4, cation proton antiporter 4), member 4	389015	600531
NHX1	YDR456W	Na+/H+ eXchanger	SLC9A5	solute carrier family 9, subfamily A (NHE5, cation proton antiporter 5), member 5	6553	600477
NHX1	YDR456W	Na+/H+ eXchanger	SLC9A6	solute carrier family 9, subfamily A (NHE6, cation proton antiporter 6), member 6	10479	300231	300243	MENTAL RETARDATION, X-LINKED, SYNDROMIC, CHRISTIANSON TYPE; MRXSCH
NHX1	YDR456W	Na+/H+ eXchanger	SLC9A7	solute carrier family 9, subfamily A (NHE7, cation proton antiporter 7), member 7	84679	300368
NHX1	YDR456W	Na+/H+ eXchanger	SLC9A8	solute carrier family 9, subfamily A (NHE8, cation proton antiporter 8), member 8	23315	612730
NHX1	YDR456W	Na+/H+ eXchanger	SLC9A9	solute carrier family 9, subfamily A (NHE9, cation proton antiporter 9), member 9	285195	608396	613410	AUTISM, SUSCEPTIBILITY TO, 16; AUTS16
NMA1	YLR328W	Nicotinamide Mononucleotide Adenylyltransferase	NMNAT1	nicotinamide nucleotide adenylyltransferase 1	64802	608700	608553	LEBER CONGENITAL AMAUROSIS 9; LCA9
NMA1	YLR328W	Nicotinamide Mononucleotide Adenylyltransferase	NMNAT2	nicotinamide nucleotide adenylyltransferase 2	23057	608701
NMA1	YLR328W	Nicotinamide Mononucleotide Adenylyltransferase	NMNAT3	nicotinamide nucleotide adenylyltransferase 3	349565	608702
NOP12	YOL041C	NucleOlar Protein	HNRNPA0	heterogeneous nuclear ribonucleoprotein A0	10949	609409
NOP12	YOL041C	NucleOlar Protein	HNRNPAB	heterogeneous nuclear ribonucleoprotein A/B	3182	602688
NOP12	YOL041C	NucleOlar Protein	HNRNPD	heterogeneous nuclear ribonucleoprotein D (AU-rich element RNA binding protein 1, 37kDa)	3184	601324
NOP12	YOL041C	NucleOlar Protein	HNRNPDL	heterogeneous nuclear ribonucleoprotein D-like	9987	607137	609115	LIMB-GIRDLE MUSCULAR DYSTROPHY, TYPE 1G; LGMD1G
NRG1	YDR043C	Negative Regulator of Glucose-repressed genes	YY1	YY1 transcription factor	7528	600013
NRG1	YDR043C	Negative Regulator of Glucose-repressed genes	YY2	YY2 transcription factor	404281	300570
NRG1	YDR043C	Negative Regulator of Glucose-repressed genes	ZFP42	ZFP42 zinc finger protein	132625	614572
OGG1	YML060W	8-OxoGuanine Glycosylase/lyase	OGG1	8-oxoguanine DNA glycosylase	4968	601982	144700	RENAL CELL CARCINOMA, NONPAPILLARY; RCC
PAC10	YGR078C	Perish in the Absence of Cin8p	VBP1	von Hippel-Lindau binding protein 1	7411	300133
PFA3	YNL326C	Protein Fatty Acyltransferase	ZDHHC15	zinc finger, DHHC-type containing 15	158866	300576	300577	MENTAL RETARDATION, X-LINKED 91; MRX91
PFA3	YNL326C	Protein Fatty Acyltransferase	ZDHHC21	zinc finger, DHHC-type containing 21	340481	614605
PFA3	YNL326C	Protein Fatty Acyltransferase	ZDHHC7	zinc finger, DHHC-type containing 7	55625	614604
PFD1	YJL179W	PreFolDin	PFDN1	prefoldin subunit 1	5201	604897
PIB2	YGL023C	PhosphatidylInositol(3)-phosphate Binding	RBSN	rabenosyn, RAB effector	64145	609511
PMT2	YAL023C	Protein O-MannosylTransferase	POMT1	protein-O-mannosyltransferase 1	10585	607423	613155	MUSCULAR DYSTROPHY-DYSTROGLYCANOPATHY (CONGENITAL WITH MENTAL RETARDATION), TYPE B, 1; MDDGB1
PMT2	YAL023C	Protein O-MannosylTransferase	POMT1	protein-O-mannosyltransferase 1	10585	607423	236670	MUSCULAR DYSTROPHY-DYSTROGLYCANOPATHY (CONGENITAL WITH BRAIN AND EYE ANOMALIES), TYPE A, 1; MDDGA1
PMT2	YAL023C	Protein O-MannosylTransferase	POMT1	protein-O-mannosyltransferase 1	10585	607423	609308	MUSCULAR DYSTROPHY-DYSTROGLYCANOPATHY (LIMB-GIRDLE), TYPE C, 1; MDDGC1
PMT2	YAL023C	Protein O-MannosylTransferase	POMT2	protein-O-mannosyltransferase 2	29954	607439	613150	MUSCULAR DYSTROPHY-DYSTROGLYCANOPATHY (CONGENITAL WITH BRAIN AND EYE ANOMALIES), TYPE A, 2; MDDGA2
PMT2	YAL023C	Protein O-MannosylTransferase	POMT2	protein-O-mannosyltransferase 2	29954	607439	613156	MUSCULAR DYSTROPHY-DYSTROGLYCANOPATHY (CONGENITAL WITH MENTAL RETARDATION), TYPE B, 2; MDDGB2
PMT2	YAL023C	Protein O-MannosylTransferase	POMT2	protein-O-mannosyltransferase 2	29954	607439	613158	MUSCULAR DYSTROPHY-DYSTROGLYCANOPATHY (LIMB-GIRDLE), TYPE C, 2; MDDGC2
POP2	YNR052C	PGK promoter directed OverProduction	CNOT7	CCR4-NOT transcription complex, subunit 7	29883	604913
POP2	YNR052C	PGK promoter directed OverProduction	CNOT8	CCR4-NOT transcription complex, subunit 8	9337	603731
RCY1	YJL204C	ReCYcling	EXOC5	exocyst complex component 5	10640	604469
RGP1	YDR137W	Reduced Growth Phenotype	RGP1	RGP1 homolog, RAB6A GEF complex partner 1	9827	615742
ROD1	YOR018W	Resistance to O-Dinitrobenzene	ARRDC3	arrestin domain containing 3	57561	612464
ROD1	YOR018W	Resistance to O-Dinitrobenzene	TXNIP	thioredoxin interacting protein	10628	606599
ROM2	YLR371W	RhO1 Multicopy suppressor	AKAP13	A kinase (PRKA) anchor protein 13	11214	604686
ROM2	YLR371W	RhO1 Multicopy suppressor	ARHGEF11	Rho guanine nucleotide exchange factor (GEF) 11	9826	605708
ROM2	YLR371W	RhO1 Multicopy suppressor	ARHGEF12	Rho guanine nucleotide exchange factor (GEF) 12	23365	604763
ROM2	YLR371W	RhO1 Multicopy suppressor	ARHGEF18	Rho/Rac guanine nucleotide exchange factor (GEF) 18	23370	616432
ROM2	YLR371W	RhO1 Multicopy suppressor	ARHGEF2	Rho/Rac guanine nucleotide exchange factor (GEF) 2	9181	607560
ROM2	YLR371W	RhO1 Multicopy suppressor	ARHGEF28	Rho guanine nucleotide exchange factor (GEF) 28	64283	612790
ROM2	YLR371W	RhO1 Multicopy suppressor	ARHGEF3	Rho guanine nucleotide exchange factor (GEF) 3	50650	612115
ROM2	YLR371W	RhO1 Multicopy suppressor	NET1	neuroepithelial cell transforming 1	10276	606450
RRT12	YCR045C	Regulator of rDNA Transcription	MBTPS1	membrane-bound transcription factor peptidase, site 1	8720	603355
RRT12	YCR045C	Regulator of rDNA Transcription	PCSK9	proprotein convertase subtilisin/kexin type 9	255738	607786	603776	HYPERCHOLESTEROLEMIA, AUTOSOMAL DOMINANT, 3; HCHOLA3
RVS161	YCR009C	Reduced Viability on Starvation	BIN3	bridging integrator 3	55909	606396
SAC1	YKL212W	Suppressor of ACtin	INPP5F	inositol polyphosphate-5-phosphatase F	22876	609389
SAC1	YKL212W	Suppressor of ACtin	SACM1L	SAC1 suppressor of actin mutations 1-like (yeast)	22908	606569
SAC6	YDR129C	Suppressor of ACtin	LCP1	lymphocyte cytosolic protein 1 (L-plastin)	3936	153430
SAC6	YDR129C	Suppressor of ACtin	PLS1	plastin 1	5357	602734
SAC6	YDR129C	Suppressor of ACtin	PLS3	plastin 3	5358	300131	300910	BONE MINERAL DENSITY QUANTITATIVE TRAIT LOCUS 18; BMND18
SAT4	YCR008W		HUNK	hormonally up-regulated Neu-associated kinase	30811	606532
SAT4	YCR008W		PRKAA2	protein kinase, AMP-activated, alpha 2 catalytic subunit	5563	600497
SCP160	YJL080C	S. cerevisiae protein involved in the Control of Ploidy	BICC1	BicC family RNA binding protein 1	80114	614295	601331	RENAL DYSPLASIA, CYSTIC, SUSCEPTIBILITY TO; CYSRD
SCP160	YJL080C	S. cerevisiae protein involved in the Control of Ploidy	HDLBP	high density lipoprotein binding protein	3069	142695
SER1	YOR184W	SERine requiring	PSAT1	phosphoserine aminotransferase 1	29968	610936	616038	NEU-LAXOVA SYNDROME 2; NLS2
SER1	YOR184W	SERine requiring	PSAT1	phosphoserine aminotransferase 1	29968	610936	610992	PHOSPHOSERINE AMINOTRANSFERASE DEFICIENCY; PSATD
SHR5	YOL110W	Suppressor of Hyperactive Ras	GOLGA7	golgin A7	51125	609453
SHR5	YOL110W	Suppressor of Hyperactive Ras	GOLGA7B	golgin A7 family, member B	401647	614189
SLT2	YHR030C	Suppressor of the LyTic phenotype	MAPK7	mitogen-activated protein kinase 7	5598	602521
SNF5	YBR289W	Sucrose NonFermenting	SMARCB1	SWI/SNF related, matrix associated, actin dependent regulator of chromatin, subfamily b, member 1	6598	601607	609322	RHABDOID TUMOR PREDISPOSITION SYNDROME 1; RTPS1
SNF5	YBR289W	Sucrose NonFermenting	SMARCB1	SWI/SNF related, matrix associated, actin dependent regulator of chromatin, subfamily b, member 1	6598	601607	162091	SCHWANNOMATOSIS 1; SWNTS1
SNF5	YBR289W	Sucrose NonFermenting	SMARCB1	SWI/SNF related, matrix associated, actin dependent regulator of chromatin, subfamily b, member 1	6598	601607	614608	MENTAL RETARDATION, AUTOSOMAL DOMINANT 15; MRD15
SPT3	YDR392W	SuPpressor of Ty's	SUPT3H	SPT3 homolog, SAGA and STAGA complex component	8464	602947
STO1	YMR125W	Suppressor of TOp1	NCBP1	nuclear cap binding protein subunit 1, 80kDa	4686	600469
SWD1	YAR003W	Set1c, WD40 repeat protein	RBBP5	retinoblastoma binding protein 5	5929	600697
SWI3	YJL176C	SWItching deficient	SMARCC1	SWI/SNF related, matrix associated, actin dependent regulator of chromatin, subfamily c, member 1	6599	601732
SWI3	YJL176C	SWItching deficient	SMARCC2	SWI/SNF related, matrix associated, actin dependent regulator of chromatin, subfamily c, member 2	6601	601734
TPK1	YJL164C	Takashi's Protein Kinase	PRKACA	protein kinase, cAMP-dependent, catalytic, alpha	5566	601639	615830	PIGMENTED NODULAR ADRENOCORTICAL DISEASE, PRIMARY, 4; PPNAD4
TPK1	YJL164C	Takashi's Protein Kinase	PRKACB	protein kinase, cAMP-dependent, catalytic, beta	5567	176892
TPK1	YJL164C	Takashi's Protein Kinase	PRKACG	protein kinase, cAMP-dependent, catalytic, gamma	5568	176893	616176	BLEEDING DISORDER, PLATELET-TYPE, 19; BDPLT19
TPK1	YJL164C	Takashi's Protein Kinase	PRKG1	protein kinase, cGMP-dependent, type I	5592	176894	615436	AORTIC ANEURYSM, FAMILIAL THORACIC 8; AAT8
TPK1	YJL164C	Takashi's Protein Kinase	PRKG2	protein kinase, cGMP-dependent, type II	5593	601591
TPK1	YJL164C	Takashi's Protein Kinase	PRKX	protein kinase, X-linked	5613	300083
TPK1	YJL164C	Takashi's Protein Kinase	PRKY	protein kinase, Y-linked, pseudogene	5616	400008
TPK1	YJL164C	Takashi's Protein Kinase	RPS6KA1	ribosomal protein S6 kinase, 90kDa, polypeptide 1	6195	601684
TPK1	YJL164C	Takashi's Protein Kinase	RPS6KA2	ribosomal protein S6 kinase, 90kDa, polypeptide 2	6196	601685
TPK1	YJL164C	Takashi's Protein Kinase	RPS6KA3	ribosomal protein S6 kinase, 90kDa, polypeptide 3	6197	300075	300844	MENTAL RETARDATION, X-LINKED 19; MRX19
TPK1	YJL164C	Takashi's Protein Kinase	RPS6KA3	ribosomal protein S6 kinase, 90kDa, polypeptide 3	6197	300075	303600	COFFIN-LOWRY SYNDROME; CLS
TPK1	YJL164C	Takashi's Protein Kinase	RPS6KA4	ribosomal protein S6 kinase, 90kDa, polypeptide 4	8986	603606
TPK1	YJL164C	Takashi's Protein Kinase	RPS6KA5	ribosomal protein S6 kinase, 90kDa, polypeptide 5	9252	603607
TPK1	YJL164C	Takashi's Protein Kinase	RPS6KA6	ribosomal protein S6 kinase, 90kDa, polypeptide 6	27330	300303
TRM10	YOL093W	Transfer RNA Methyltransferase	TRMT10A	tRNA methyltransferase 10A	93587	616013	616033	MICROCEPHALY, SHORT STATURE, AND IMPAIRED GLUCOSE METABOLISM; MSSGM
TRM10	YOL093W	Transfer RNA Methyltransferase	TRMT10C	tRNA methyltransferase 10C, mitochondrial RNase P subunit	54931	615423
UBA3	YPR066W	UBiquitin-like protein-Activating enzyme	UBA3	ubiquitin-like modifier activating enzyme 3	9039	603172
UBA4	YHR111W	UBiquitin-Activating	MOCS3	molybdenum cofactor synthesis 3	27304	609277
UBA4	YHR111W	UBiquitin-Activating	UBA5	ubiquitin-like modifier activating enzyme 5	79876	610552
UBP13	YBL067C	UBiquitin-specific Protease	USP1	ubiquitin specific peptidase 1	7398	603478
UBP13	YBL067C	UBiquitin-specific Protease	USP46	ubiquitin specific peptidase 46	64854	612849
UBP3	YER151C	UBiquitin-specific Protease	USP10	ubiquitin specific peptidase 10	9100	609818
UBR2	YLR024C		UBR1	ubiquitin protein ligase E3 component n-recognin 1	197131	605981	243800	JOHANSON-BLIZZARD SYNDROME; JBS
UBR2	YLR024C		UBR2	ubiquitin protein ligase E3 component n-recognin 2	23304	609134
URE2	YNL229C	UREidosuccinate transport	GDAP1	ganglioside induced differentiation associated protein 1	54332	606598	214400	CHARCOT-MARIE-TOOTH DISEASE, TYPE 4A; CMT4A
URE2	YNL229C	UREidosuccinate transport	GDAP1	ganglioside induced differentiation associated protein 1	54332	606598	608340	CHARCOT-MARIE-TOOTH DISEASE, RECESSIVE INTERMEDIATE A; CMTRIA
URE2	YNL229C	UREidosuccinate transport	GDAP1	ganglioside induced differentiation associated protein 1	54332	606598	607831	CHARCOT-MARIE-TOOTH DISEASE, AXONAL, TYPE 2K; CMT2K
URE2	YNL229C	UREidosuccinate transport	GDAP1	ganglioside induced differentiation associated protein 1	54332	606598	607706	CHARCOT-MARIE-TOOTH DISEASE, AXONAL, WITH VOCAL CORD PARESIS, AUTOSOMAL RECESSIVE
URE2	YNL229C	UREidosuccinate transport	GSTZ1	glutathione S-transferase zeta 1	2954	603758
VPS25	YJR102C	Vacuolar Protein Sorting	VPS25	vacuolar protein sorting 25 homolog (S. cerevisiae)	84313	610907
VPS3	YDR495C	Vacuolar Protein Sorting	TGFBRAP1	transforming growth factor beta receptor associated protein 1	9392	606237
VPS54	YDR027C	Vacuolar Protein Sorting	VPS54	vacuolar protein sorting 54 homolog (S. cerevisiae)	51542	614633
VPS64	YDR200C	Vacuolar Protein Sorting	CCDC136	coiled-coil domain containing 136	64753	611902
VPS64	YDR200C	Vacuolar Protein Sorting	CEP170	centrosomal protein 170kDa	9859	613023
VPS64	YDR200C	Vacuolar Protein Sorting	SLMAP	sarcolemma associated protein	7871	602701
VPS64	YDR200C	Vacuolar Protein Sorting	TRAF3IP3	TRAF3 interacting protein 3	80342	608255
VPS74	YDR372C	Vacuolar Protein Sorting	GOLPH3	golgi phosphoprotein 3 (coat-protein)	64083	612207
VPS74	YDR372C	Vacuolar Protein Sorting	GOLPH3L	golgi phosphoprotein 3-like	55204	612208
YIH1	YCR059C	Yeast Impact Homolog	IMPACT	impact RWD domain protein	55364	615319
YKE2	YLR200W	Yeast ortholog of mouse KE2	PFDN6	prefoldin subunit 6	10471	605660
ZWF1	YNL241C	ZWischenFerment	G6PD	glucose-6-phosphate dehydrogenase	2539	305900	300908	ANEMIA, NONSPHEROCYTIC HEMOLYTIC, DUE TO G6PD DEFICIENCY
ZWF1	YNL241C	ZWischenFerment	G6PD	glucose-6-phosphate dehydrogenase	2539	305900	611162	MALARIA, SUSCEPTIBILITY TO MALARIA, RESISTANCE TO, INCLUDED
ZWF1	YNL241C	ZWischenFerment	G6PD	glucose-6-phosphate dehydrogenase	2539	305900	134700	FAVISM, SUSCEPTIBILITY TO
ZWF1	YNL241C	ZWischenFerment	H6PD	hexose-6-phosphate dehydrogenase (glucose 1-dehydrogenase)	9563	138090	604931	CORTISONE REDUCTASE DEFICIENCY 1; CORTRD1
	YDR222W		HIST1H4A	histone cluster 1, H4a	8359	602822
	YDR222W		HIST1H4B	histone cluster 1, H4b	8366	602829
	YDR222W		HIST1H4C	histone cluster 1, H4c	8364	602827
	YDR222W		HIST1H4D	histone cluster 1, H4d	8360	602823
	YDR222W		HIST1H4E	histone cluster 1, H4e	8367	602830
	YDR222W		HIST1H4F	histone cluster 1, H4f	8361	602824
	YDR222W		HIST1H4G	histone cluster 1, H4g	8369	602832
	YDR222W		HIST1H4H	histone cluster 1, H4h	8365	602828
	YDR222W		HIST1H4I	histone cluster 1, H4i	8294	602833
	YDR222W		HIST1H4J	histone cluster 1, H4j	8363	602826
	YDR222W		HIST1H4K	histone cluster 1, H4k	8362	602825
	YDR222W		HIST1H4L	histone cluster 1, H4l	8368	602831
	YDR222W		HIST2H4A	histone cluster 2, H4a	8370	142750
	YDR222W		HIST4H4	histone cluster 4, H4	121504	615069
	YJL132W		GPLD1	glycosylphosphatidylinositol specific phospholipase D1	2822	602515
