## Supplementary material for "Fur4 mediated uracil-scavenging to screen for surface protein regulators": Table S3_GO enrichment annotations for biological processes

### Sheet: Sheet1
Table S3: GO enrichment annotations for biological processes
GOID(s)	Term(s)	Gene
GO:0016192	vesicle-mediated transport	APL2
GO:0016192	vesicle-mediated transport	GLO3
GO:0016192	vesicle-mediated transport	GET2
GO:0016192	vesicle-mediated transport	BRE5
GO:0016192	vesicle-mediated transport	GET1
GO:0016192	vesicle-mediated transport	VPS54
GO:0016192	vesicle-mediated transport	CHS7
GO:0016192	vesicle-mediated transport	SYN8
GO:0016192	vesicle-mediated transport	VPS3
GO:0016192	vesicle-mediated transport	RVS161
GO:0016192	vesicle-mediated transport	AVL9
GO:0016192	vesicle-mediated transport	RCY1
GO:0016192	vesicle-mediated transport	UBP3
GO:0016192	vesicle-mediated transport	CDC50
GO:0016192	vesicle-mediated transport	RGP1
GO:0016192	vesicle-mediated transport	DGK1
GO:0016192	vesicle-mediated transport	SWF1
GO:0016192	vesicle-mediated transport	GYP7
GO:0016192	vesicle-mediated transport	GOS1
GO:0007154	cell communication	IRA2
GO:0007154	cell communication	MKS1
GO:0007154	cell communication	BEM4
GO:0007154	cell communication	RTG2
GO:0007154	cell communication	TCO89
GO:0007154	cell communication	SNF5
GO:0007154	cell communication	SIP18
GO:0007154	cell communication	NRG1
GO:0007154	cell communication	TPK1
GO:0007154	cell communication	DBF2
GO:0007154	cell communication	PMT2
GO:0007154	cell communication	GTR1
GO:0007154	cell communication	BEM2
GO:0007154	cell communication	SWI3
GO:0007154	cell communication	HOG1
GO:0007154	cell communication	FYV5
GO:0007154	cell communication	SCP160
GO:0007154	cell communication	MDS3
GO:0007154	cell communication	VPS64
GO:0016192 + GO:0007154	vesicle-mediated transport, and cell communication	VPS25
GO:0016192 + GO:0007155	vesicle-mediated transport, and cell communication	GET3
GO:0016192 + GO:0007156	vesicle-mediated transport, and cell communication	SAT4
GO:0016192 + GO:0007157	vesicle-mediated transport, and cell communication	VPS74
GO:0016192 + GO:0007158	vesicle-mediated transport, and cell communication	ROD1
GO:0016192 + GO:0007158	vesicle-mediated transport, and cell communication	ROM2
GO:0006355 + GO:1903506 + GO:2001141	transcription related	ARP5
GO:0006355 + GO:1903506 + GO:2001142	transcription related	BRE1
GO:0006355 + GO:1903506 + GO:2001143	transcription related	CGI121
GO:0006355 + GO:1903506 + GO:2001144	transcription related	CLN3
GO:0006355 + GO:1903506 + GO:2001145	transcription related	ELF1
GO:0006355 + GO:1903506 + GO:2001146	transcription related	GAS1
GO:0006355 + GO:1903506 + GO:2001147	transcription related	GIM5
GO:0006355 + GO:1903506 + GO:2001148	transcription related	GTR1
GO:0006355 + GO:1903506 + GO:2001149	transcription related	HIR2
GO:0006355 + GO:1903506 + GO:2001150	transcription related	HST1
GO:0006355 + GO:1903506 + GO:2001151	transcription related	LEO1
GO:0006355 + GO:1903506 + GO:2001152	transcription related	MBF1
GO:0006355 + GO:1903506 + GO:2001153	transcription related	MKS1
GO:0006355 + GO:1903506 + GO:2001154	transcription related	NRG1
GO:0006355 + GO:1903506 + GO:2001155	transcription related	PFD1
GO:0006355 + GO:1903506 + GO:2001156	transcription related	POP2
GO:0006355 + GO:1903506 + GO:2001157	transcription related	RTG2
GO:0006355 + GO:1903506 + GO:2001158	transcription related	SCP160
GO:0006355 + GO:1903506 + GO:2001159	transcription related	SNF5
GO:0006355 + GO:1903506 + GO:2001160	transcription related	SOH1
GO:0006355 + GO:1903506 + GO:2001161	transcription related	SPT3
GO:0006355 + GO:1903506 + GO:2001162	transcription related	SPT8
GO:0006355 + GO:1903506 + GO:2001163	transcription related	SWD1
GO:0006355 + GO:1903506 + GO:2001164	transcription related	SWD3
GO:0006355 + GO:1903506 + GO:2001165	transcription related	SWI3
GO:0006355 + GO:1903506 + GO:2001166	transcription related	SWI6
GO:0006355 + GO:1903506 + GO:2001167	transcription related	URE2
GO:0006355 + GO:1903506 + GO:2001168	transcription related	VPS25
GO:0006355 + GO:1903506 + GO:2001169	transcription related	YAR1
GO:0006355 + GO:1903506 + GO:2001170	transcription related	YKE2

### Sheet: Sheet2
GO:0006355	regulation of transcription, DNA-templated	0.00766409	9.39227e-06	30	150	619	7166	0	0	LEO1, NRG1, URE2, SOH1, GAS1, ELF1, SNF5, PFD1, RTG2, BRE1, MKS1, SWD1, YAR1, SPT8, GIM5, ARP5, CLN3, SPT3, HIR2, SCP160, HST1, POP2, YKE2, SWD3, SWI6, SWI3, MBF1, VPS25, GTR1, CGI121	2.11554	biological process
GO:1903506	regulation of nucleic acid-templated transcription	0.00766409	9.39227e-06	30	150	619	7166	0	0	ARP5, SPT3, HIR2, CLN3, SCP160, POP2, HST1, YKE2, SWD3, SWI6, SWI3, MBF1, VPS25, GTR1, CGI121, LEO1, URE2, NRG1, SOH1, GAS1, ELF1, SNF5, PFD1, RTG2, BRE1, MKS1, SWD1, YAR1, GIM5, SPT8	2.11554	biological process
GO:2001141	regulation of RNA biosynthetic process	0.00766409	9.39227e-06	30	150	619	7166	0	0	CLN3, SPT3, HIR2, ARP5, SWD3, YKE2, SCP160, POP2, HST1, SWI3, MBF1, SWI6, CGI121, GTR1, VPS25, NRG1, URE2, LEO1, GAS1, ELF1, SOH1, MKS1, SWD1, BRE1, RTG2, PFD1, SNF5, SPT8, GIM5, YAR1	2.11554	biological process
											GO:0006355	regulation of transcription, DNA-templated	LEO1	NRG1	URE2	SOH1	GAS1	ELF1	SNF5	PFD1	RTG2	BRE1	MKS1	SWD1	YAR1	SPT8	GIM5	ARP5	CLN3	SPT3	HIR2	SCP160	HST1	POP2	YKE2	SWD3	SWI6	SWI3	MBF1	VPS25	GTR1	CGI121
											GO:1903506	regulation of nucleic acid-templated transcription	ARP5	SPT3	HIR2	CLN3	SCP160	POP2	HST1	YKE2	SWD3	SWI6	SWI3	MBF1	VPS25	GTR1	CGI121	LEO1	URE2	NRG1	SOH1	GAS1	ELF1	SNF5	PFD1	RTG2	BRE1	MKS1	SWD1	YAR1	GIM5	SPT8
											GO:2001141	regulation of RNA biosynthetic process	CLN3	SPT3	HIR2	ARP5	SWD3	YKE2	SCP160	POP2	HST1	SWI3	MBF1	SWI6	CGI121	GTR1	VPS25	NRG1	URE2	LEO1	GAS1	ELF1	SOH1	MKS1	SWD1	BRE1	RTG2	PFD1	SNF5	SPT8	GIM5	YAR1

### Sheet: Sheet3
			regulation of transcription, DNA-templated		regulation of nucleic acid-templated transcription		regulation of RNA biosynthetic process					GO:0006355	GO:1903506	GO:2001141
			ARP5		ARP5		ARP5					LEO1	ARP5	CLN3
			BRE1		BRE1		BRE1					NRG1	SPT3	SPT3
			CGI121		CGI121		CGI121					URE2	HIR2	HIR2
			CLN3		CLN3		CLN3					SOH1	CLN3	ARP5
			ELF1		ELF1		ELF1					GAS1	SCP160	SWD3
			GAS1		GAS1		GAS1					ELF1	POP2	YKE2
			GIM5		GIM5		GIM5					SNF5	HST1	SCP160
			GTR1		GTR1		GTR1					PFD1	YKE2	POP2
			HIR2		HIR2		HIR2					RTG2	SWD3	HST1
			HST1		HST1		HST1					BRE1	SWI6	SWI3
			LEO1		LEO1		LEO1					MKS1	SWI3	MBF1
			MBF1		MBF1		MBF1					SWD1	MBF1	SWI6
			MKS1		MKS1		MKS1					YAR1	VPS25	CGI121
			NRG1		NRG1		NRG1					SPT8	GTR1	GTR1
			PFD1		PFD1		PFD1					GIM5	CGI121	VPS25
			POP2		POP2		POP2					ARP5	LEO1	NRG1
			RTG2		RTG2		RTG2					CLN3	URE2	URE2
			SCP160		SCP160		SCP160					SPT3	NRG1	LEO1
			SNF5		SNF5		SNF5					HIR2	SOH1	GAS1
			SOH1		SOH1		SOH1					SCP160	GAS1	ELF1
			SPT3		SPT3		SPT3					HST1	ELF1	SOH1
			SPT8		SPT8		SPT8					POP2	SNF5	MKS1
			SWD1		SWD1		SWD1					YKE2	PFD1	SWD1
			SWD3		SWD3		SWD3					SWD3	RTG2	BRE1
			SWI3		SWI3		SWI3					SWI6	BRE1	RTG2
			SWI6		SWI6		SWI6					SWI3	MKS1	PFD1
			URE2		URE2		URE2					MBF1	SWD1	SNF5
			VPS25		VPS25		VPS25					VPS25	YAR1	SPT8
			YAR1		YAR1		YAR1					GTR1	GIM5	GIM5
			YKE2		YKE2		YKE2					CGI121	SPT8	YAR1
