## Supplementary material for "Fur4 mediated uracil-scavenging to screen for surface protein regulators": Table S5_List of genes from clusters of downregulation

### Sheet: Sheet1
Table 7: Cluster analysis of essential genes regulated by screen TFs
Cluster 5	Cluster 8
POP5	BPL1
LSM2	GPI8
POL12	ARB1
PKC1	PMA1
RER2	OLE1
ORC2	NOP9
RFC5	TRL1
CYC8	SDO1
GRS1	KAP95
SUP45	ILV5
SPP381	AFG2
RIM2	NIP1
MCM7	ACC1
TRS20	DED1
CTR86	MOT1
PRP11	YAH1
PSA1
USO1
RRP42
HEM3
SES1
RPC11
LCB2
TAF12
SEC7
SUP35
TCP1
PCF11
PRP42
SNU56
GPI11
RSC3
TFC6
KEI1
ARH1
YDR396W
RPB7
SYF1
SNM1
SLD5
MCM3
PMI40
SPC25
TSC11
SCC4
PAB1
RAD3
BRR2
FRS2
EPL1
CAK1
SAD1
NUP145
USE1
TAF6
SLD3
CDC43
SUA5
MTO1
YGR073C
SMD1
TOM20
PRP31
DAM1
YGR114C
MTR3
HIP1
YPP1
BRL1
NCP1
DYS1
BET1
SNP1
SEC6
MCM10
RPR2
RPC17
MPS3
NUP82
YJL086C
DPB11
GWT1
SSY5
SUI2
YJR141W
TOA2
CAB3
SRP21
MCD4
SNU114
ORC3
GPI13
PAM18
RPL10
MSL5
YLR132C
RRN5
ACS2
CDC123
CDC42
YLR243W
YEF3
SFH1
SEC39
ORC1
SEC65
MCM1
SEN15
SEC14
CTF13
SPC24
DML1
RNA1
FCP1
GPI12
GPI15
APC1
KAR1
RAP1
CWC25
VPS75
YNL260C
POP3
TPT1
RPL18A
RTS2
THI80
SME1
DFR1
SEC63
RPS10A
UAF30
MRS6
TIM50
SEN54
SEC62
IDI1
TFB2
TBF1
MEX67
SPT14
HRR25
SRP72
NSL1
JIP5
DPM1
