## Supplementary material for "Fur4 mediated uracil-scavenging to screen for surface protein regulators": Table S6_Mating factor induced growth arrest screen results and statistics

### Sheet: Sheet1
Table S6: Mating factor induced growth arrest screen results and statistics
Mutant	Average size of halo	Significant	p value
cln3∆	0.681949	Yes	0.000612
pmt2∆	0.651485	Yes	0.000176
swd1∆	0.72596	Yes	0.003118
irc25∆	0.656623	Yes	0.000219
ubr2∆	0.791553	Yes	0.024336
spt8∆	0.615395	Yes	3.6e-05
arp6∆	0.764471	Yes	0.010995
hog1∆	0.90243	No	0.29108
avl9∆	0.833351	No	0.071604
ogg1∆	0.797708	Yes	0.028848
bud22∆	0.755159	Yes	0.008222
hof1∆	1.00505	No	0.956371
sip18∆	0.927835	No	0.434785
rit1∆	0.84608	No	0.096043
gas1∆	0.658168	Yes	0.000234
pfa3∆	0.929198	No	0.443508
erg24∆	0.749515	Yes	0.006864
rod1∆	0.889609	No	0.23235
hir2∆	0.793078	Yes	0.025393
bud21∆	0.906373	No	0.310999
dgk1∆	1.01842	No	0.841924
nop12∆	0.718664	Yes	0.002414
hst1∆	0.879673	No	0.193024
ira2∆	1.04302	No	0.641424
cin2∆	0.710059	Yes	0.001772
yar1∆	0.821234	No	0.053332
tco89∆	0.968691	No	0.734669
bem4∆	0.367632	Yes	<0.000001
swd3∆	0.833343	No	0.071591
bem1∆	0.523277	Yes	<0.000001
slm6∆	0.776902	Yes	0.015983
swf1∆	0.808058	Yes	0.038065
sac6∆	0.780955	Yes	0.017993
rgp1∆	0.993017	No	0.939743
vps74∆	0.885717	No	0.216314
spt3∆	0.554776	Yes	2e-06
gim4∆	0.649107	Yes	0.000159
mit1∆	1.16628	No	0.072231
pmp2∆	1.07109	No	0.441681
mtc7∆	0.846891	No	0.097805
get2∆	0.806071	Yes	0.036122
gos1∆	1.00694	No	0.94012
slt2∆	0.822078	No	0.054463
aap1∆	0.944193	No	0.545809
uba4∆	0.635386	Yes	8.8e-05
chs7∆	0.915023	No	0.357781
sat4∆	0.944318	No	0.546711
rvs161∆	0.939237	No	0.51075
ura4∆	0.926098	No	0.423815
swi6∆	0.540331	Yes	<0.000001
yke2∆	1.10707	No	0.246676
elf1∆	0.704597	Yes	0.001451
pac10∆	0.692496	Yes	0.000921
ask10∆	0.75784	Yes	0.008948
leo1∆	0.654888	Yes	0.000204
yor139c∆	0.728758	Yes	0.003435
ser1∆	0.239627	Yes	<0.000001
rcn2∆	0.80209	Yes	0.032484
pex2∆	0.867217	No	0.150944
mnn11∆	0.561573	Yes	3e-06
pfd1∆	1.02472	No	0.789015
swi3∆	0.657833	Yes	0.00023
tpk1∆	0.868	No	0.153363
nma1∆	0.913721	No	0.350469
hom2∆	0.647839	Yes	0.000151
vps64∆	0.644358	Yes	0.00013
ydr222w∆	0.911899	No	0.340396
adk1∆	0.849018	No	0.102544
bud16∆	0.00609385	Yes	<0.000001
apl2∆	0.0188519	Yes	<0.000001
rcy1∆	0.97247	No	0.765688
met17∆	0.860798	No	0.132192
mds3∆	0.736738	Yes	0.004506
clg1∆	0.821207	No	0.053296
rtg2∆	0.972052	No	0.762242
rgl1∆	0.958654	No	0.654478
ubp13∆	0.878617	No	0.189153
zwf1∆	0.85755	No	0.123421
ure2∆	0.720609	Yes	0.002586
ies2∆	0.659755	Yes	0.00025
vid27∆	0.747609	Yes	0.006453
sac1∆	0.554737	Yes	2e-06
ipk1∆	0.744649	Yes	0.005859
him1∆	0.899141	No	0.275135
est3∆	0.454915	Yes	<0.000001
irc21∆	0.858637	No	0.126305
duf1∆	0.851022	No	0.107175
trm10∆	0.813464	Yes	0.043807
ino4∆	0.237015	Yes	<0.000001
zeo1∆	0.880301	No	0.195353
shr5∆	0.819325	No	0.050844
mrx1∆	0.927629	No	0.43348
gim5∆	0.33743	Yes	<0.000001
gtr1∆	0.641827	Yes	0.000116
sto1∆	0.133361	Yes	<0.000001
uba3∆	1.02554	No	0.782224
scp160∆	1.04706	No	0.610497
vps25∆	0.542337	Yes	<0.000001
bre5∆	0.972984	No	0.769945
ynr068c∆	0.167408	Yes	<0.000001
fyv5∆	1.04778	No	0.605053
mog1∆	0.814659	Yes	0.045171
hir3∆	1.02416	No	0.793668
gyp7∆	0.894566	No	0.253968
vps54∆	0.685561	Yes	0.000705
nrg1∆	1.04457	No	0.629471
rrt12∆	0.709691	Yes	0.001749
ycr050c∆	0.764956	Yes	0.01116
yih1∆	0.578286	Yes	6e-06
yjr018w∆	0.419177	Yes	<0.000001
gef1∆	0.789208	Yes	0.022786
get3∆	0.756719	Yes	0.008637
ydl118w∆	0.831704	No	0.068853
get1∆	0.533998	Yes	<0.000001
pib2∆	0.851847	No	0.10913
ygl214w∆	0.654996	Yes	0.000204
bna4∆	1.09983	No	0.280043
dom34∆	0.963613	No	0.693669
met18∆	0.636212	Yes	9.1e-05
trp1∆	0.812371	Yes	0.04259
mks1∆	0.904502	No	0.301435
dbf2∆	0.338419	Yes	<0.000001
yjl132w∆	0.980719	No	0.834664
snf5∆	0.632918	Yes	7.9e-05
tps2∆	0.836873	No	0.077792
apt1∆	0.997958	No	0.98236
cgi121∆	0.4866	Yes	<0.000001
mbf1∆	1.00846	No	0.926997
irc15∆	0.101842	Yes	<0.000001
fab1∆	0.783657	Yes	0.019455
met10∆	1.02434	No	0.792196
pop2∆	1.13941	No	0.131615
trm13∆	0.00535475	Yes	<0.000001
pho88∆	0.897215	No	0.266081
bre1∆	0.616298	Yes	3.7e-05
nhx1∆	0.922169	No	0.399611
sdc1∆	1.02051	No	0.824258
vps3∆	0.458433	Yes	<0.000001
soh1∆	0.511464	Yes	<0.000001
glo3∆	0.736975	Yes	0.004542
ubp3∆	1.06139	No	0.50638
bem2∆	1.07256	No	0.432297
arp5∆	0.0146063	Yes	<0.000001
ynl089c∆	1.10034	No	0.277599
erg5∆	0.876153	No	0.180341
cdc50∆	0.595788	Yes	1.4e-05
cdc55∆	0.583976	Yes	8e-06
ymr001c-a∆	0.58394	Yes	8e-06
rom2∆	0.948054	No	0.573932
ydr535w∆	0.99974	No	0.997751
