## Supplementary material for "Fur4 mediated uracil-scavenging to screen for surface protein regulators": Table S7_Yeast Strains used in this study

### Sheet: Sheet1
Table S7: Yeast strains used in this study
Freezer Strain	Parental strain	Genotype	Reference	Figure Used
CMY56	BY4742	MATα, his3∆ leu2∆ lys2∆ ura3∆	Brachmann et al., 1998	Throughout as wild-type and parental strain
CMY211	BY4741	MATA, his3∆ leu2∆ met15∆ ura3∆	Brachmann et al., 1999	Throughout as wild-type and parental strain
CMY1482	BY4742	MATα, his3∆ leu2∆ lys2∆ ura3∆::URA3	Laidlaw et al., 2021	1B, 1C
CMY820	BY4742	fur4∆::G418	Winzeler et al., 1999	1B, 1C
CMY12	SEY5076	leu2-3,112, ura3-52 sec7-1	Novick and Schekman, 1979, 1980	2A
CMY926	BY4742	vps2∆::G418	Winzeler et al., 1999	2A
CMY635	BY4742	rcy1∆::G418	Winzeler et al., 1999	2A, 2B, 2C, 3B, 3D, 6F
CMY638	BY4742	nhx1∆::G418	Winzeler et al., 1999	2A, 2B, 2C, 3B, 3D, 6F
CMY1091	BY4742	cln3∆::G418	Winzeler et al., 1999	3D, 5C, 6B, S3
CMY1092	BY4742	drs2∆::G418	Winzeler et al., 1999	3D
CMY1093	BY4742	pmt2∆::G418	Winzeler et al., 1999	3D
CMY1094	BY4742	swc3∆::G418	Winzeler et al., 1999	3D
CMY1095	BY4742	swd1∆::G418	Winzeler et al., 1999	3D, 5B, 5C, 6B, 6C, S3
CMY1096	BY4742	irc25∆::G418	Winzeler et al., 1999	3D
CMY1097	BY4742	ubr2∆::G418	Winzeler et al., 1999	3D
CMY1098	BY4742	osw2∆::G418	Winzeler et al., 1999	3D
CMY1099	BY4742	spt8∆::G418	Winzeler et al., 1999	3D, 5C, 6B, S3
CMY1100	BY4742	arp6∆::G418	Winzeler et al., 1999	3D, 5C, 6B, S3
CMY1101	BY4742	hog1∆::G418	Winzeler et al., 1999	3D
CMY1102	BY4742	avl9∆::G418	Winzeler et al., 1999	3D
CMY1103	BY4742	ogg1∆::G418	Winzeler et al., 1999	3D
CMY1104	BY4742	aim32∆::G418	Winzeler et al., 1999	3D
CMY1105	BY4742	bud22∆::G418	Winzeler et al., 1999	3D
CMY1106	BY4742	hof1∆::G418	Winzeler et al., 1999	3D
CMY1107	BY4742	sip18∆::G418	Winzeler et al., 1999	3D
CMY1108	BY4742	scs7∆::G418	Winzeler et al., 1999	3D
CMY1109	BY4742	rit1∆::G418	Winzeler et al., 1999	3D
CMY1110	BY4742	ade4∆::G418	Winzeler et al., 1999	3D
CMY1111	BY4742	gas1∆::G418	Winzeler et al., 1999	3D
CMY1112	BY4742	pfa3∆::G418	Winzeler et al., 1999	3D
CMY1113	BY4742	cla4∆::G418	Winzeler et al., 1999	3C, 3D
CMY1114	BY4742	erg24∆::G418	Winzeler et al., 1999	3D
CMY1115	BY4742	rod1∆::G418	Winzeler et al., 1999	3D, 6F
CMY1116	BY4742	dfg16∆::G418	Winzeler et al., 1999	3D
CMY1117	BY4742	hir2∆::G418	Winzeler et al., 1999	3D, 5C, 6B, S3
CMY1118	BY4742	ckb2∆::G418	Winzeler et al., 1999	3D
CMY1119	BY4742	bud21∆::G418	Winzeler et al., 1999	3D
CMY1120	BY4742	dgk1∆::G418	Winzeler et al., 1999	3D
CMY1121	BY4742	cin1∆::G418	Winzeler et al., 1999	3D
CMY1122	BY4742	pho80∆::G418	Winzeler et al., 1999	3D
CMY1123	BY4742	pfa4∆::G418	Winzeler et al., 1999	3D
CMY1124	BY4742	nop12∆::G418	Winzeler et al., 1999	3D
CMY1125	BY4742	hst1∆::G418	Winzeler et al., 1999	3D, 5C, 6B, S3
CMY1126	BY4742	ira2∆::G418	Winzeler et al., 1999	3D
CMY1127	BY4742	cin2∆::G418	Winzeler et al., 1999	3D
CMY1128	BY4742	yar1∆::G418	Winzeler et al., 1999	3D
CMY1129	BY4742	new1∆::G418	Winzeler et al., 1999	3D
CMY1130	BY4742	thi6∆::G418	Winzeler et al., 1999	3D
CMY1131	BY4742	ypl205c∆::G418	Winzeler et al., 1999	3D
CMY1132	BY4742	tco89∆::G418	Winzeler et al., 1999	3D, 6F
CMY1133	BY4742	bem4∆::G418	Winzeler et al., 1999	3D
CMY1134	BY4742	ypl150w∆::G418	Winzeler et al., 1999	3D
CMY1135	BY4742	swd3∆::G418	Winzeler et al., 1999	3D, 5B, 5C, 6B, S3
CMY1136	BY4742	bem1∆::G418	Winzeler et al., 1999	3D
CMY1137	BY4742	slm6∆::G418	Winzeler et al., 1999	3D
CMY1138	BY4742	swf1∆::G418	Winzeler et al., 1999	3D
CMY1139	BY4742	sac6∆::G418	Winzeler et al., 1999	3D
CMY1140	BY4742	rgp1∆::G418	Winzeler et al., 1999	3D
CMY1141	BY4742	vps74∆::G418	Winzeler et al., 1999	3D
CMY1142	BY4742	spt3∆::G418	Winzeler et al., 1999	3D, 5C, 6B, 6F, S3
CMY1143	BY4742	gim4∆::G418	Winzeler et al., 1999	3D, 4D
CMY1144	BY4742	mit1∆::G418	Winzeler et al., 1999	3D
CMY1145	BY4742	vac8∆::G418	Winzeler et al., 1999	3D
CMY1146	BY4742	pmp2∆::G418	Winzeler et al., 1999	3C, 3D
CMY1147	BY4742	spf1∆::G418	Winzeler et al., 1999	3D
CMY1148	BY4742	mtc7∆::G418	Winzeler et al., 1999	3D
CMY1149	BY4742	get2∆::G418	Winzeler et al., 1999	3D, 4B, 4C
CMY1150	BY4742	gos1∆::G418	Winzeler et al., 1999	3D
CMY1151	BY4742	yhi9∆::G418	Winzeler et al., 1999	3D
CMY1152	BY4742	slt2∆::G418	Winzeler et al., 1999	3D
CMY1153	BY4742	aap1∆::G418	Winzeler et al., 1999	3D
CMY1154	BY4742	uba4∆::G418	Winzeler et al., 1999	3D, 5C, 6B, S3
CMY1155	BY4742	chs7∆::G418	Winzeler et al., 1999	3D
CMY1156	BY4742	dse2∆::G418	Winzeler et al., 1999	3D
CMY1157	BY4742	gnd1∆::G418	Winzeler et al., 1999	3D
CMY1158	BY4742	sat4∆::G418	Winzeler et al., 1999	3D
CMY1159	BY4742	rvs161∆::G418	Winzeler et al., 1999	3D, 6F
CMY1160	BY4742	ura4∆::G418	Winzeler et al., 1999	3D
CMY1161	BY4742	swi6∆::G418	Winzeler et al., 1999	3D, 5C, 6B, S3
CMY1162	BY4742	yke2∆::G418	Winzeler et al., 1999	3D, 4D
CMY1163	BY4742	elf1∆::G418	Winzeler et al., 1999	3D, 5B, 5C, 6B, S3
CMY1164	BY4742	pac10∆::G418	Winzeler et al., 1999	3D, 4D, 4E
CMY1165	BY4742	ask10∆::G418	Winzeler et al., 1999	3D
CMY1166	BY4742	leo1∆::G418	Winzeler et al., 1999	3D, 5C, 6B, S3
CMY1167	BY4742	yor139c∆::G418	Winzeler et al., 1999	3D, 6A
CMY1168	BY4742	sfl1∆::G418	Winzeler et al., 1999	3D
CMY1169	BY4742	ser1∆::G418	Winzeler et al., 1999	3D
CMY1170	BY4742	lip5∆::G418	Winzeler et al., 1999	3D
CMY1171	BY4742	rud3∆::G418	Winzeler et al., 1999	3D
CMY1172	BY4742	rcn2∆::G418	Winzeler et al., 1999	3D
CMY1173	BY4742	hnt3∆::G418	Winzeler et al., 1999	3D
CMY1174	BY4742	pex2∆::G418	Winzeler et al., 1999	3D
CMY1175	BY4742	mbb1∆::G418	Winzeler et al., 1999	3D
CMY1176	BY4742	sop4∆::G418	Winzeler et al., 1999	3D
CMY1177	BY4742	mnn11∆::G418	Winzeler et al., 1999	3D
CMY1178	BY4742	pfd1∆::G418	Winzeler et al., 1999	3D, 4D, 4E
CMY1179	BY4742	swi3∆::G418	Winzeler et al., 1999	3D, 5B, 5C, 6B, S3
CMY1180	BY4742	tpk1∆::G418	Winzeler et al., 1999	3D
CMY1181	BY4742	cis3∆::G418	Winzeler et al., 1999	3D
CMY1182	BY4742	nma1∆::G418	Winzeler et al., 1999	3D
CMY1183	BY4742	hom2∆::G418	Winzeler et al., 1999	3D
CMY1184	BY4742	vps64∆::G418	Winzeler et al., 1999	3D
CMY1185	BY4742	ydr222w∆::G418	Winzeler et al., 1999	3D, 6A, 6D, 6F
CMY1186	BY4742	adk1∆::G418	Winzeler et al., 1999	3D, 6E
CMY1187	BY4742	yea4∆::G418	Winzeler et al., 1999	3D
CMY1188	BY4742	bud16∆::G418	Winzeler et al., 1999	3D, 6E
CMY1189	BY4742	hom3∆::G418	Winzeler et al., 1999	3D
CMY1190	BY4742	apl2∆::G418	Winzeler et al., 1999	3D, 6F
CMY1192	BY4742	sec22∆::G418	Winzeler et al., 1999	3D
CMY1193	BY4742	met17∆::G418	Winzeler et al., 1999	3D
CMY1194	BY4742	ubc12∆::G418	Winzeler et al., 1999	3D
CMY1195	BY4742	nkp2∆::G418	Winzeler et al., 1999	3D
CMY1196	BY4742	mds3∆::G418	Winzeler et al., 1999	3D
CMY1197	BY4742	clg1∆::G418	Winzeler et al., 1999	3D
CMY1198	BY4742	rtg2∆::G418	Winzeler et al., 1999	3D, 5C, 6B, S3
CMY1199	BY4742	mnt2∆::G418	Winzeler et al., 1999	3D
CMY1200	BY4742	rgl1∆::G418	Winzeler et al., 1999	3D
CMY1201	BY4742	ktr6∆::G418	Winzeler et al., 1999	3D
CMY1202	BY4742	cip1∆::G418	Winzeler et al., 1999	3D
CMY1203	BY4742	sem1∆::G418	Winzeler et al., 1999	3D
CMY1204	BY4742	ubp13∆::G418	Winzeler et al., 1999	3D
CMY1205	BY4742	zwf1∆::G418	Winzeler et al., 1999	3D
CMY1206	BY4742	ure2∆::G418	Winzeler et al., 1999	3D, 5C, 6B, S3
CMY1207	BY4742	ies2∆::G418	Winzeler et al., 1999	3D, 5B, 5C, 6B, S3
CMY1208	BY4742	vid27∆::G418	Winzeler et al., 1999	3D
CMY1209	BY4742	sac1∆::G418	Winzeler et al., 1999	3D, 6F
CMY1210	BY4742	sur2∆::G418	Winzeler et al., 1999	3D
CMY1211	BY4742	pro1∆::G418	Winzeler et al., 1999	3D
CMY1212	BY4742	ipk1∆::G418	Winzeler et al., 1999	3C, 3D
CMY1213	BY4742	him1∆::G418	Winzeler et al., 1999	3D
CMY1214	BY4742	mnt3∆::G418	Winzeler et al., 1999	3D
CMY1215	BY4742	est3∆::G418	Winzeler et al., 1999	3D
CMY1216	BY4742	met1∆::G418	Winzeler et al., 1999	3D
CMY1217	BY4742	sis2∆::G418	Winzeler et al., 1999	3D
CMY1218	BY4742	irc21∆::G418	Winzeler et al., 1999	3D
CMY1219	BY4742	duf1∆::G418	Winzeler et al., 1999	3D
CMY1220	BY4742	trm10∆::G418	Winzeler et al., 1999	3D, 5C, 6B, S3
CMY1221	BY4742	ino4∆::G418	Winzeler et al., 1999	3D, 5B, 5C, 6B, S3
CMY1222	BY4742	zeo1∆::G418	Winzeler et al., 1999	3D
CMY1223	BY4742	shr5∆::G418	Winzeler et al., 1999	3D
CMY1224	BY4742	mrx1∆::G418	Winzeler et al., 1999	3D
CMY1225	BY4742	met6∆::G418	Winzeler et al., 1999	3D
CMY1226	BY4742	gim5∆::G418	Winzeler et al., 1999	3D
CMY1227	BY4742	gtr1∆::G418	Winzeler et al., 1999	3D, 5C, 6B, S3
CMY1228	BY4742	sto1∆::G418	Winzeler et al., 1999	3D
CMY1229	BY4742	uba3∆::G418	Winzeler et al., 1999	3D
CMY1230	BY4742	bck1∆::G418	Winzeler et al., 1999	3D
CMY1231	BY4742	scp160∆::G418	Winzeler et al., 1999	3D, 5C, 6B, S3
CMY1232	BY4742	vps25∆::G418	Winzeler et al., 1999	3D, 5C, 6B, S3
CMY1233	BY4742	lmo1∆::G418	Winzeler et al., 1999	3D
CMY1234	BY4742	bre5∆::G418	Winzeler et al., 1999	3D
CMY1235	BY4742	ynr068c∆::G418	Winzeler et al., 1999	3D, 6A
CMY1236	BY4742	fyv5∆::G418	Winzeler et al., 1999	3D
CMY1237	BY4742	mog1∆::G418	Winzeler et al., 1999	3D
CMY1238	BY4742	hir3∆::G418	Winzeler et al., 1999	3D
CMY1239	BY4742	gyp7∆::G418	Winzeler et al., 1999	3D, 6F
CMY1240	BY4742	vps54∆::G418	Winzeler et al., 1999	3D
CMY1241	BY4742	nrg1∆::G418	Winzeler et al., 1999	3D, 5C, 6B, S3
CMY1242	BY4742	ybr292c∆::G418	Winzeler et al., 1999	3D
CMY1243	BY4742	rrt12∆::G418	Winzeler et al., 1999	3D
CMY1244	BY4742	ycr050c∆::G418	Winzeler et al., 1999	3D, 6A
CMY1245	BY4742	yih1∆::G418	Winzeler et al., 1999	3D
CMY1246	BY4742	yjr018w∆::G418	Winzeler et al., 1999	3D, 6A
CMY1247	BY4742	gef1∆::G418	Winzeler et al., 1999	3D
CMY1248	BY4742	get3∆::G418	Winzeler et al., 1999	3D, 4B, 4C, 6F
CMY1249	BY4742	ydl118w∆::G418	Winzeler et al., 1999	3D
CMY1250	BY4742	get1∆::G418	Winzeler et al., 1999	3D, 4B, 4C, 6F
CMY1251	BY4742	pib2∆::G418	Winzeler et al., 1999	3D
CMY1252	BY4742	ygl214w∆::G418	Winzeler et al., 1999	3D, 6A
CMY1253	BY4742	urm1∆::G418	Winzeler et al., 1999	3D
CMY1254	BY4742	bna4∆::G418	Winzeler et al., 1999	3D
CMY1255	BY4742	csg2∆::G418	Winzeler et al., 1999	3D
CMY1256	BY4742	ecm33∆::G418	Winzeler et al., 1999	3D
CMY1257	BY4742	dom34∆::G418	Winzeler et al., 1999	3D
CMY1258	BY4742	met18∆::G418	Winzeler et al., 1999	3D, 5C, 6B, S3
CMY1259	BY4742	arp8∆::G418	Winzeler et al., 1999	3D
CMY1260	BY4742	trp1∆::G418	Winzeler et al., 1999	3D
CMY1261	BY4742	ydr048c∆::G418	Winzeler et al., 1999	3D
CMY1262	BY4742	mks1∆::G418	Winzeler et al., 1999	3D, 5C, 6B, S3
CMY1263	BY4742	dbf2∆::G418	Winzeler et al., 1999	3D
CMY1264	BY4742	yjl132w∆::G418	Winzeler et al., 1999	3D, 6A
CMY1265	BY4742	cwp2∆::G418	Winzeler et al., 1999	3D
CMY1266	BY4742	snf5∆::G418	Winzeler et al., 1999	3D, 5B, 5C, 6B, S3
CMY1267	BY4742	tps2∆::G418	Winzeler et al., 1999	3D
CMY1268	BY4742	apt1∆::G418	Winzeler et al., 1999	3D
CMY1269	BY4742	cgi121∆::G418	Winzeler et al., 1999	3D, 5C, 6B, S3
CMY1270	BY4742	cik1∆::G418	Winzeler et al., 1999	3D
CMY1271	BY4742	mbf1∆::G418	Winzeler et al., 1999	3D
CMY1272	BY4742	ynl140c∆::G418	Winzeler et al., 1999	3D, 6A
CMY1273	BY4742	rbl2∆::G418	Winzeler et al., 1999	3D
CMY1274	BY4742	irc15∆::G418	Winzeler et al., 1999	3D
CMY1275	BY4742	fab1∆::G418	Winzeler et al., 1999	3D
CMY1276	BY4742	met10∆::G418	Winzeler et al., 1999	3D
CMY1277	BY4742	crp1∆::G418	Winzeler et al., 1999	3D
CMY1278	BY4742	pop2∆::G418	Winzeler et al., 1999	3D
CMY1279	BY4742	trm13∆::G418	Winzeler et al., 1999	3D
CMY1280	BY4742	pho88∆::G418	Winzeler et al., 1999	3D
CMY1281	BY4742	bre1∆::G418	Winzeler et al., 1999	3D, 5B, 5C, 6B, S3
CMY1283	BY4742	sdc1∆::G418	Winzeler et al., 1999	3D, 5B, 5C, 6B, 6C, S3
CMY1284	BY4742	vps3∆::G418	Winzeler et al., 1999	3D
CMY1285	BY4742	ydr525w∆::G418	Winzeler et al., 1999	3D, 6A
CMY1286	BY4742	soh1∆::G418	Winzeler et al., 1999	3D
CMY1287	BY4742	glo3∆::G418	Winzeler et al., 1999	3D, 6F
CMY1288	BY4742	ubp3∆::G418	Winzeler et al., 1999	3D
CMY1289	BY4742	bem2∆::G418	Winzeler et al., 1999	3D
CMY1290	BY4742	arp5∆::G418	Winzeler et al., 1999	3D
CMY1291	BY4742	ynl089c∆::G418	Winzeler et al., 1999	3D
CMY1292	BY4742	lsm7∆::G418	Winzeler et al., 1999	3D
CMY1293	BY4742	erg5∆::G418	Winzeler et al., 1999	3D
CMY1294	BY4742	cdc50∆::G418	Winzeler et al., 1999	3D
CMY1295	BY4742	cdc55∆::G418	Winzeler et al., 1999	3D
CMY1296	BY4742	ymr001c-a∆::G418	Winzeler et al., 1999	3D, 6A
CMY1297	BY4742	rom2∆::G418	Winzeler et al., 1999	3D
CMY1298	BY4742	sch9∆::G418	Winzeler et al., 1999	3D
CMY1873	BY4741	sec62-DAmP	Breslow et al., 2008	5D, 5F
CMY1870	BY4741	pma1-DAmP	Breslow et al., 2008	5D
CMY1871	BY4741	gpi8-DAmP	Breslow et al., 2008	5D
CMY1874	BY4741	mrs6-DAmP	Breslow et al., 2008	5D
CMY1872	BY4741	gpi12-DAmP	Breslow et al., 2008	5D
CMY55	RC634	MATa sst1-3 rme ade2-1 ura1 his6 met1 can1 cyh2 GAL	Breslow, 1977	6E, 6F
CMY1069	BY4741	rcy1∆::G418	Winzeler et al., 1999	S1
CMY1070	BY4741	nhx1∆::G418	Winzeler et al., 1999	S1
