## Supplementary material for "Fur4 mediated uracil-scavenging to screen for surface protein regulators": Table S8_Plasmids used in this study

### Sheet: Sheet1
Table S8: Plasmids used in this study
Plasmid	Genotype	Reference	Figure Used
pCM988	pRS315 expressing Fur4-mNeonGreen from FUR4 promoter	Laidlaw et al., 2021	Fig 1D, 2A, 5F
pCM1021	pRS315 expressing Fur4-GFP from a CUP1 promoter	This study	Fig S6a, S6c
pCM1022	pRS315 expressing Fur4-∆N60-GFP from CUP1 promoter	This study	Fig S6b, S6c, S6d
pCM264	pRS315 expressing Mup1-GFP from MUP1 promoter	Laidlaw et al., 2021	Fig 5F, 6D, S5
pCM191	pRS316 expressing Ste3-mCherry from STE3 promoter	MacDonald et al., 2015	S5
