## Supplementary material for "Fur4 mediated uracil-scavenging to screen for surface protein regulators": Table S9_Statistical significance tests

### Sheet: Sheet1
Table S3: Statistical tests
Experiemnt	Notes	Significant	p value	Figure Used
ura3∆ vs WT growth	ura3∆ YPD	No	0.020281	1C
ura3∆ vs WT growth	ura3∆ 4 mg/L uracil	No	0.02126	1C
ura3∆ vs WT growth	ura3∆ 0.1 mg/L uracil	Yes	<0.000001	1C
ura3∆ fur4∆ vs WT growth	ura3∆ fur4∆ YPD	No	0.038119	1C
ura3∆ fur4∆ vs WT growth	ura3∆ fur4∆ 4 mg/L uracil	Yes	<0.000001	1C
ura3∆ fur4∆ vs WT growth	ura3∆ fur4∆ 0.1 mg/L uracil	Yes	<0.000001	1C
rcy1∆ vs WT growth	32 mg/L uracil	No	0.042047	2C
rcy1∆ vs WT growth	16 mg/L uracil	No	0.215419	2C
rcy1∆ vs WT growth	8 mg/L uracil	No	0.345309	2C
rcy1∆ vs WT growth	4 mg/L uracil	No	0.006666	2C
rcy1∆ vs WT growth	2 mg/L uracil	No	0.329933	2C
rcy1∆ vs WT growth	1 mg/L uracil	No	0.453213	2C
rcy1∆ vs WT growth	0.5 mg/L uracil	Yes	6e-06	2C
rcy1∆ vs WT growth	0.25 mg/L uracil	Yes	0.002131	2C
rcy1∆ vs WT growth	0.1 mg/L uracil	Yes	0.000143	2C
rcy1∆ vs WT growth	0.05 mg/L uracil	Yes	2e-06	2C
nhx1∆ vs WT growth	32 mg/L uracil	No	0.339929	2C
nhx1∆ vs WT growth	16 mg/L uracil	No	0.475067	2C
nhx1∆ vs WT growth	8 mg/L uracil	No	0.074915	2C
nhx1∆ vs WT growth	4 mg/L uracil	No	0.916033	2C
nhx1∆ vs WT growth	2 mg/L uracil	No	0.741979	2C
nhx1∆ vs WT growth	1 mg/L uracil	No	0.564531	2C
nhx1∆ vs WT growth	0.5 mg/L uracil	Yes	0.0009	2C
nhx1∆ vs WT growth	0.25 mg/L uracil	Yes	0.001946	2C
nhx1∆ vs WT growth	0.1 mg/L uracil	Yes	2.8e-05	2C
nhx1∆ vs WT growth	0.05 mg/L uracil	Yes	5e-06	2C
get1∆ vs WT	4 mg/L uracil	No	>0.999999	4B
get2∆ vs WT	4 mg/L uracil	No	>0.999999	4B
get3∆ vs WT	4 mg/L uracil	No	>0.999999	4B
get1∆ vs WT	0.1 mg/L uracil	Yes	0.000549	4B
get2∆ vs WT	0.1 mg/L uracil	Yes	<0.000001	4B
get3∆ vs WT	0.1 mg/L uracil	Yes	<0.000001	4B
get1∆ vs WT	0.05 mg/L uracil	Yes	2e-06	4B
get2∆ vs WT	0.05 mg/L uracil	Yes	4.3e-05	4B
get3∆ vs WT	0.05 mg/L uracil	Yes	<0.000001	4B
gim4∆ vs WT	4 mg/L uracil	No	>0.999999	4D
pac10∆ vs WT	4 mg/L uracil	No	>0.999999	4D
pfd1∆ vs WT	4 mg/L uracil	No	>0.999999	4D
yke1∆ vs WT	4 mg/L uracil	No	>0.999999	4D
gim4∆ vs WT	0.1 mg/L uracil	Yes	1.7e-05	4D
pac10∆ vs WT	0.1 mg/L uracil	Yes	<0.000001	4D
pfd1∆ vs WT	0.1 mg/L uracil	Yes	<0.000001	4D
yke1∆ vs WT	0.1 mg/L uracil	Yes	1.2e-05	4D
gim4∆ vs WT	0.05 mg/L uracil	Yes	0.009	4D
pac10∆ vs WT	0.05 mg/L uracil	Yes	0.000505	4D
pfd1∆ vs WT	0.05 mg/L uracil	Yes	0.00054	4D
yke1∆ vs WT	0.05 mg/L uracil	Yes	0.000824	4D
ies2∆ vs WT	4 mg/L uracil	No	>0.999999	5B
bre1∆ vs WT	4 mg/L uracil	No	>0.999999	5B
elf1∆ vs WT	4 mg/L uracil	No	>0.999999	5B
ino4∆ vs WT	4 mg/L uracil	No	>0.999999	5B
swd1∆ vs WT	4 mg/L uracil	No	>0.999999	5B
swd3∆ vs WT	4 mg/L uracil	No	>0.999999	5B
sdc1∆ vs WT	4 mg/L uracil	No	>0.999999	5B
swi3∆ vs WT	4 mg/L uracil	No	>0.999999	5B
snf5∆ vs WT	4 mg/L uracil	No	>0.999999	5B
ies2∆ vs WT	0.1 mg/L uracil	Yes	<0.000001	5B
bre1∆ vs WT	0.1 mg/L uracil	Yes	<0.000001	5B
elf1∆ vs WT	0.1 mg/L uracil	Yes	0.0002	5B
ino4∆ vs WT	0.1 mg/L uracil	Yes	8e-06	5B
swd1∆ vs WT	0.1 mg/L uracil	Yes	0.00032	5B
swd3∆ vs WT	0.1 mg/L uracil	Yes	0.012009	5B
sdc1∆ vs WT	0.1 mg/L uracil	Yes	<0.000001	5B
swi3∆ vs WT	0.1 mg/L uracil	Yes	0.00032	5B
snf5∆ vs WT	0.1 mg/L uracil	Yes	0.012009	5B
ies2∆ vs WT	0.05 mg/L uracil	Yes	<0.000001	5B
bre1∆ vs WT	0.05 mg/L uracil	Yes	<0.000001	5B
elf1∆ vs WT	0.05 mg/L uracil	Yes	0.012272	5B
ino4∆ vs WT	0.05 mg/L uracil	Yes	0.033492	5B
swd1∆ vs WT	0.05 mg/L uracil	Yes	4.6e-05	5B
swd3∆ vs WT	0.05 mg/L uracil	No	0.321733	5B
sdc1∆ vs WT	0.05 mg/L uracil	Yes	<0.000001	5B
swi3∆ vs WT	0.05 mg/L uracil	Yes	4.6e-05	5B
snf5∆ vs WT	0.05 mg/L uracil	No	0.321733	5B
pma1-DAmP vs WT growth	4 mg/L uracil	No	>0.999999	5E
gpi8-DAmP vs WT growth	4 mg/L uracil	No	>0.999999	5E
mrs6-DAmP vs WT growth	4 mg/L uracil	No	0.775271	5E
gpi12-DAmP vs WT growth	4 mg/L uracil	No	>0.999999	5E
sec62-DAmP vs WT growth	4 mg/L uracil	No	>0.999999	5E
pma1-DAmP vs WT growth	0.1 mg/L uracil	No	0.916689	5E
gpi8-DAmP vs WT growth	0.1 mg/L uracil	No	0.969782	5E
mrs6-DAmP vs WT growth	0.1 mg/L uracil	No	0.883157	5E
gpi12-DAmP vs WT growth	0.1 mg/L uracil	No	0.02774	5E
sec62-DAmP vs WT growth	0.1 mg/L uracil	Yes	0.000388	5E
pma1-DAmP vs WT growth	0.05 mg/L uracil	No	0.516661	5E
gpi8-DAmP vs WT growth	0.05 mg/L uracil	No	0.323593	5E
mrs6-DAmP vs WT growth	0.05 mg/L uracil	No	0.381219	5E
gpi12-DAmP vs WT growth	0.05 mg/L uracil	No	0.496057	5E
sec62-DAmP vs WT growth	0.05 mg/L uracil	Yes	4e-05	5E
ydr525w∆ vs WT	4 mg/L uracil	No	>0.999999	6A
ygl214w∆ vs WT	4 mg/L uracil	No	>0.999999	6A
ynl089c∆ vs WT	4 mg/L uracil	No	>0.999999	6A
yor139c∆ vs WT	4 mg/L uracil	No	0.999996	6A
ydr222w∆ vs WT	4 mg/L uracil	No	>0.999999	6A
ycr050c∆ vs WT	4 mg/L uracil	No	>0.999999	6A
ynr068c∆ vs WT	4 mg/L uracil	No	>0.999999	6A
ymr001c-a∆ vs WT	4 mg/L uracil	No	0.999996	6A
yjr018w∆ vs WT	4 mg/L uracil	No	0.999996	6A
yjl132w∆ vs WT	4 mg/L uracil	No	>0.999999	6A
ydr525w∆ vs WT	0.1 mg/L uracil	Yes	<0.000001	6A
ygl214w∆ vs WT	0.1 mg/L uracil	Yes	<0.000001	6A
ynl089c∆ vs WT	0.1 mg/L uracil	Yes	<0.000001	6A
yor139c∆ vs WT	0.1 mg/L uracil	Yes	<0.000001	6A
ydr222w∆ vs WT	0.1 mg/L uracil	Yes	<0.000001	6A
ycr050c∆ vs WT	0.1 mg/L uracil	Yes	<0.000001	6A
ynr068c∆ vs WT	0.1 mg/L uracil	Yes	<0.000001	6A
ymr001c-a∆ vs WT	0.1 mg/L uracil	Yes	1.1e-05	6A
yjr018w∆ vs WT	0.1 mg/L uracil	Yes	1.1e-05	6A
yjl132w∆ vs WT	0.1 mg/L uracil	Yes	0.00021	6A
ydr525w∆ vs WT	0.05 mg/L uracil	Yes	<0.000001	6A
ygl214w∆ vs WT	0.05 mg/L uracil	Yes	<0.000001	6A
ynl089c∆ vs WT	0.05 mg/L uracil	Yes	0.000432	6A
yor139c∆ vs WT	0.05 mg/L uracil	Yes	<0.000001	6A
ydr222w∆ vs WT	0.05 mg/L uracil	Yes	<0.000001	6A
ycr050c∆ vs WT	0.05 mg/L uracil	Yes	<0.000001	6A
ynr068c∆ vs WT	0.05 mg/L uracil	Yes	<0.000001	6A
ymr001c-a∆ vs WT	0.05 mg/L uracil	Yes	<0.000001	6A
yjr018w∆ vs WT	0.05 mg/L uracil	Yes	4e-06	6A
yjl132w∆ vs WT	0.05 mg/L uracil	Yes	0.000329	6A
get3∆ vs WT	Halo assay	Yes	0.01237	6E
glo3∆ vs WT	Halo assay	Yes	0.007118	6E
spt3∆ vs WT	Halo assay	Yes	1.7e-05	6E
sac1∆ vs WT	Halo assay	Yes	1.7e-05	6E
get1∆ vs WT	Halo assay	Yes	8e-06	6E
apl2∆ vs WT	Halo assay	Yes	<0.000001	6E
ydr222w∆ vs WT	Halo assay	No	0.352308	6E
rcy1∆ vs WT	Halo assay	No	0.770477	6E
tco89∆ vs WT	Halo assay	No	0.740073	6E
rvs161∆ vs WT	Halo assay	No	0.520285	6E
nhx1∆ vs WT	Halo assay	No	0.41082	6E
gyp7∆ vs WT	Halo assay	No	0.266519	6E
rod1∆ vs WT	Halo assay	No	0.244958	6E
rcy1∆ vs WT methionine	10 mg/L methionine	No	0.012818	S1
rcy1∆ vs WT methionine	4 mg/L methionine	No	0.489553	S1
rcy1∆ vs WT methionine	0.05 mg/L methionine	No	0.007233	S1
rcy1∆ vs WT methionine	0.025 mg/L methionine	No	0.020532	S1
rcy1∆ vs WT methionine	0.012 mg/L methionine	No	0.019221	S1
